# Codon clusters with biased synonymous codon usage represent hidden functional domains in protein-coding DNA sequences

**DOI:** 10.1101/530345

**Authors:** Zhen Peng, Yehuda Ben-Shahar

## Abstract

Protein-coding DNA sequences are thought to primarily affect phenotypes via the peptides they encode. Yet, emerging data suggest that, although they do not affect protein sequences, synonymous mutations can cause phenotypic changes. Previously, we have shown that signatures of selection on gene-specific codons usage bias are common in genomes of diverse eukaryotic species. Thus, synonymous codon usage, just as amino acid usage pattern, is likely a regular target of natural selection. Consequently, here we propose the hypothesis that at least for some protein-coding genes, codon clusters with biased synonymous codon usage patterns might represent “hidden” nucleic-acid-level functional domains that affect the action of the corresponding proteins via diverse hypothetical mechanisms. To test our hypothesis, we used computational approaches to identify over 3,000 putatively functional codon clusters (PFCCs) with biased usage patterns in about 1,500 protein-coding genes in the *Drosophila melanogaster* genome. Specifically, our data suggest that these PFCCs are likely associated with specific categories of gene function, including enrichment in genes that encode membrane-bound and secreted proteins. Yet, the majority of the PFCCs that we have identified are not associated with previously annotated functional protein domains. Although the specific functional significance of the majority of the PFCCs we have identified remains unknown, we show that in the highly conserved family of voltage-gated sodium channels, the existence of rare-codon cluster(s) in the nucleic-acid region that encodes the cytoplasmic loop that constitutes inactivation gate is conserved across paralogs as well as orthologs across distant animal species. Together, our findings suggest that codon clusters with biased usage patterns likely represent “hidden” nucleic-acid-level functional domains that cannot be simply predicted from the amino acid sequences they encode. Therefore, it is likely that on the evolutionary timescale, protein-coding DNA sequences are shaped by both amino-acid-dependent and codon-usage-dependent selective forces.
