## Supplementary material for "Codon clusters with biased synonymous codon usage represent hidden functional domains in protein-coding DNA sequences": Table_S2.xlsx

### Sheet: MolecularFunction
Analysis Type:	PANTHER Overrepresentation Test (Released 20171205)
Annotation Version and Release Date:	GO Ontology database Released 2018-07-03
Analyzed List:	Genes_with_Nterm_PFCCs(RLI<0.1) (Drosophila melanogaster)
Reference List:	Drosophila melanogaster (all genes in database)
Test Type:	FISHER
GO molecular function complete	Drosophila melanogaster - REFLIST (13757)	Genes_with_Nterm_PFCCs(RLI<0.1) (389)	Genes_with_Nterm_PFCCs(RLI<0.1) (expected)	Genes_with_Nterm_PFCCs(RLI<0.1) (over/under)	Genes_with_Nterm_PFCCs(RLI<0.1) (fold Enrichment)	Genes_with_Nterm_PFCCs(RLI<0.1) (raw P-value)	Genes_with_Nterm_PFCCs(RLI<0.1) (FDR)	Lowest hierarchy?
Notch binding (GO:0005112)	14	5	0.4	+	12.63	0.00013	0.0259	Yes
extracellular matrix structural constituent (GO:0005201)	28	7	0.79	+	8.84	3.89e-05	0.00934	Yes
neurotransmitter receptor activity (GO:0030594)	70	9	1.98	+	4.55	0.000308	0.0411	Yes
ion gated channel activity (GO:0022839)	141	16	3.99	+	4.01	6.77e-06	0.00271	Yes
RNA polymerase II transcription factor activity, sequence-specific DNA binding (GO:0000981)	221	19	6.25	+	3.04	3.66e-05	0.00977	Yes
ion channel activity (GO:0005216)	214	17	6.05	+	2.81	0.000226	0.0362	Yes
sequence-specific DNA binding (GO:0043565)	413	26	11.68	+	2.23	0.000262	0.0369	Yes
gated channel activity (GO:0022836)	145	16	4.1	+	3.9	9.35e-06	0.0028	No
substrate-specific channel activity (GO:0022838)	215	17	6.08	+	2.8	0.000238	0.0357	No
passive transmembrane transporter activity (GO:0022803)	228	18	6.45	+	2.79	0.00016	0.0295	No
channel activity (GO:0015267)	228	18	6.45	+	2.79	0.00016	0.0274	No
DNA-binding transcription factor activity (GO:0003700)	380	28	10.75	+	2.61	8.58e-06	0.00294	No
transcription regulator activity (GO:0140110)	480	33	13.57	+	2.43	5.81e-06	0.00279	No
DNA binding (GO:0003677)	729	38	20.61	+	1.84	0.000391	0.0493	No
protein binding (GO:0005515)	1927	95	54.49	+	1.74	8.83e-08	0.000106	No
nucleic acid binding (GO:0003676)	1381	65	39.05	+	1.66	5.99e-05	0.0131	No
heterocyclic compound binding (GO:1901363)	2333	105	65.97	+	1.59	1.11e-06	0.000891	No
organic cyclic compound binding (GO:0097159)	2349	105	66.42	+	1.58	1.67e-06	0.001	No
binding (GO:0005488)	4659	193	131.74	+	1.47	3.39e-10	8.14e-07	No

### Sheet: CellularComponent
Analysis Type:	PANTHER Overrepresentation Test (Released 20171205)
Annotation Version and Release Date:	GO Ontology database Released 2018-07-03
Analyzed List:	Genes_with_Nterm_PFCCs(RLI<0.1) (Drosophila melanogaster)
Reference List:	Drosophila melanogaster (all genes in database)
Test Type:	FISHER
GO cellular component complete	Drosophila melanogaster - REFLIST (13757)	Genes_with_Nterm_PFCCs(RLI<0.1) (389)	Genes_with_Nterm_PFCCs(RLI<0.1) (expected)	Genes_with_Nterm_PFCCs(RLI<0.1) (over/under)	Genes_with_Nterm_PFCCs(RLI<0.1) (fold Enrichment)	Genes_with_Nterm_PFCCs(RLI<0.1) (raw P-value)	Genes_with_Nterm_PFCCs(RLI<0.1) (FDR)	Lowest hierarchy?
plasma membrane (GO:0005886)	874	53	24.71	+	2.14	3.56e-07	0.000102	Yes
cell periphery (GO:0071944)	1010	60	28.56	+	2.1	9.41e-08	3.6e-05	No
cell (GO:0005623)	5531	212	156.4	+	1.36	2.37e-08	2.72e-05	No
cell part (GO:0044464)	5531	212	156.4	+	1.36	2.37e-08	1.36e-05	No

### Sheet: BiologicalProcess
Analysis Type:	PANTHER Overrepresentation Test (Released 20171205)
Annotation Version and Release Date:	GO Ontology database Released 2018-07-03
Analyzed List:	Genes_with_Nterm_PFCCs(RLI<0.1) (Drosophila melanogaster)
Reference List:	Drosophila melanogaster (all genes in database)
Test Type:	FISHER
GO biological process complete	Drosophila melanogaster - REFLIST (13757)	Genes_with_Nterm_PFCCs(RLI<0.1) (389)	Genes_with_Nterm_PFCCs(RLI<0.1) (expected)	Genes_with_Nterm_PFCCs(RLI<0.1) (over/under)	Genes_with_Nterm_PFCCs(RLI<0.1) (fold Enrichment)	Genes_with_Nterm_PFCCs(RLI<0.1) (raw P-value)	Genes_with_Nterm_PFCCs(RLI<0.1) (FDR)	Lowest hierarchy?
negative regulation of axonogenesis (GO:0050771)	6	3	0.17	+	17.68	0.00153	0.0439	Yes
nonassociative learning (GO:0046958)	15	4	0.42	+	9.43	0.00157	0.0449	Yes
visceral muscle development (GO:0007522)	15	4	0.42	+	9.43	0.00157	0.0447	Yes
sarcomere organization (GO:0045214)	33	7	0.93	+	7.5	9.59e-05	0.00375	Yes
dendrite guidance (GO:0070983)	24	5	0.68	+	7.37	0.00106	0.0315	Yes
ectoderm development (GO:0007398)	30	6	0.85	+	7.07	0.000403	0.0137	Yes
imaginal disc-derived leg segmentation (GO:0036011)	27	5	0.76	+	6.55	0.00167	0.047	Yes
regulation of cell fate commitment (GO:0010453)	34	6	0.96	+	6.24	0.000724	0.0234	Yes
negative regulation of transport (GO:0051051)	34	6	0.96	+	6.24	0.000724	0.0233	Yes
axon extension (GO:0048675)	35	6	0.99	+	6.06	0.000828	0.0258	Yes
negative regulation of Notch signaling pathway (GO:0045746)	51	8	1.44	+	5.55	0.000198	0.00724	Yes
muscle attachment (GO:0016203)	41	6	1.16	+	5.18	0.00172	0.0476	Yes
imaginal disc-derived wing vein morphogenesis (GO:0008586)	48	7	1.36	+	5.16	0.000733	0.0235	Yes
wing disc dorsal/ventral pattern formation (GO:0048190)	51	7	1.44	+	4.85	0.00101	0.0303	Yes
long-term memory (GO:0007616)	73	10	2.06	+	4.84	8.96e-05	0.00356	Yes
ventral cord development (GO:0007419)	83	11	2.35	+	4.69	5.27e-05	0.00227	Yes
gene silencing (GO:0016458)	115	15	3.25	+	4.61	2.82e-06	0.000169	Yes
regulation of gene expression, epigenetic (GO:0040029)	127	15	3.59	+	4.18	8.47e-06	0.000463	Yes
compound eye photoreceptor development (GO:0042051)	85	10	2.4	+	4.16	0.000278	0.00981	Yes
negative regulation of transcription by RNA polymerase II (GO:0000122)	167	19	4.72	+	4.02	9e-07	5.53e-05	Yes
regulation of Ras protein signal transduction (GO:0046578)	97	11	2.74	+	4.01	0.000187	0.00698	Yes
regulation of circadian rhythm (GO:0042752)	83	9	2.35	+	3.83	0.000952	0.0289	Yes
axon guidance (GO:0007411)	243	25	6.87	+	3.64	1.01e-07	7.1e-06	Yes
response to alcohol (GO:0097305)	123	12	3.48	+	3.45	0.000348	0.012	Yes
border follicle cell migration (GO:0007298)	120	11	3.39	+	3.24	0.000979	0.0294	Yes
regulation of response to external stimulus (GO:0032101)	139	12	3.93	+	3.05	0.000952	0.0287	Yes
open tracheal system development (GO:0007424)	233	20	6.59	+	3.04	2.34e-05	0.00111	Yes
cellular response to chemical stimulus (GO:0070887)	253	18	7.15	+	2.52	0.000519	0.0174	Yes
positive regulation of transcription by RNA polymerase II (GO:0045944)	253	18	7.15	+	2.52	0.000519	0.0174	Yes
embryo development (GO:0009790)	513	32	14.51	+	2.21	7.25e-05	0.00297	Yes
regulation of biological quality (GO:0065008)	1138	56	32.18	+	1.74	8.68e-05	0.0035	Yes
signaling (GO:0023052)	1087	50	30.74	+	1.63	0.000871	0.0268	Yes
appendage segmentation (GO:0035285)	27	5	0.76	+	6.55	0.00167	0.0468	No
neuron projection extension (GO:1990138)	36	6	1.02	+	5.89	0.000944	0.0288	No
dorsal/ventral pattern formation, imaginal disc (GO:0007450)	56	9	1.58	+	5.68	6.71e-05	0.00278	No
muscle organ development (GO:0007517)	89	14	2.52	+	5.56	8.34e-07	5.22e-05	No
myofibril assembly (GO:0030239)	45	7	1.27	+	5.5	0.000518	0.0175	No
skeletal muscle organ development (GO:0060538)	53	8	1.5	+	5.34	0.000251	0.00893	No
wing disc pattern formation (GO:0035222)	75	11	2.12	+	5.19	2.27e-05	0.00109	No
actomyosin structure organization (GO:0031032)	85	12	2.4	+	4.99	1.37e-05	0.000708	No
imaginal disc-derived leg morphogenesis (GO:0007480)	80	11	2.26	+	4.86	3.89e-05	0.00171	No
striated muscle cell development (GO:0055002)	60	8	1.7	+	4.72	0.000532	0.0177	No
leg disc morphogenesis (GO:0007478)	83	11	2.35	+	4.69	5.27e-05	0.00228	No
muscle cell development (GO:0055001)	61	8	1.72	+	4.64	0.000588	0.0194	No
regulation of axonogenesis (GO:0050770)	54	7	1.53	+	4.58	0.00137	0.0399	No
regulation of cell morphogenesis involved in differentiation (GO:0010769)	81	10	2.29	+	4.37	0.000195	0.00721	No
negative regulation of neurogenesis (GO:0050768)	66	8	1.87	+	4.29	0.00094	0.0288	No
leg disc development (GO:0035218)	101	12	2.86	+	4.2	6.39e-05	0.00268	No
memory (GO:0007613)	118	14	3.34	+	4.2	1.61e-05	0.000828	No
negative regulation of cell development (GO:0010721)	76	9	2.15	+	4.19	0.000534	0.0177	No
eye photoreceptor cell development (GO:0042462)	87	10	2.46	+	4.06	0.00033	0.0115	No
imaginal disc pattern formation (GO:0007447)	105	12	2.97	+	4.04	8.98e-05	0.00355	No
chemotaxis (GO:0006935)	264	30	7.46	+	4.02	6.09e-10	9.11e-08	No
regulation of cell morphogenesis (GO:0022604)	135	15	3.82	+	3.93	1.65e-05	0.000833	No
muscle structure development (GO:0061061)	217	24	6.14	+	3.91	5.32e-08	3.98e-06	No
negative regulation of cell differentiation (GO:0045596)	111	12	3.14	+	3.82	0.000145	0.00553	No
neuron projection guidance (GO:0097485)	252	27	7.13	+	3.79	1.41e-08	1.35e-06	No
regulation of small GTPase mediated signal transduction (GO:0051056)	103	11	2.91	+	3.78	0.000301	0.0106	No
compound eye morphogenesis (GO:0001745)	264	28	7.46	+	3.75	9.27e-09	9.25e-07	No
axonogenesis (GO:0007409)	290	30	8.2	+	3.66	4.57e-09	5e-07	No
regulation of neuron projection development (GO:0010975)	98	10	2.77	+	3.61	0.000777	0.0246	No
sensory organ morphogenesis (GO:0090596)	275	28	7.78	+	3.6	2.08e-08	1.91e-06	No
eye morphogenesis (GO:0048592)	275	28	7.78	+	3.6	2.08e-08	1.88e-06	No
dendrite morphogenesis (GO:0048813)	139	14	3.93	+	3.56	8.36e-05	0.00339	No
axon development (GO:0061564)	301	30	8.51	+	3.52	1e-08	9.86e-07	No
cognition (GO:0050890)	161	16	4.55	+	3.51	3.07e-05	0.0014	No
learning or memory (GO:0007611)	161	16	4.55	+	3.51	3.07e-05	0.00139	No
cellular component assembly involved in morphogenesis (GO:0010927)	141	14	3.99	+	3.51	9.63e-05	0.00374	No
compound eye photoreceptor cell differentiation (GO:0001751)	152	15	4.3	+	3.49	5.82e-05	0.00247	No
imaginal disc-derived appendage development (GO:0048737)	335	33	9.47	+	3.48	2.33e-09	2.81e-07	No
taxis (GO:0042330)	325	32	9.19	+	3.48	4.15e-09	4.69e-07	No
cell projection morphogenesis (GO:0048858)	397	39	11.23	+	3.47	8.03e-11	1.97e-08	No
plasma membrane bounded cell projection morphogenesis (GO:0120039)	397	39	11.23	+	3.47	8.03e-11	1.9e-08	No
negative regulation of RNA biosynthetic process (GO:1902679)	297	29	8.4	+	3.45	2.7e-08	2.38e-06	No
negative regulation of transcription, DNA-templated (GO:0045892)	297	29	8.4	+	3.45	2.7e-08	2.35e-06	No
negative regulation of nucleic acid-templated transcription (GO:1903507)	297	29	8.4	+	3.45	2.7e-08	2.32e-06	No
imaginal disc-derived appendage morphogenesis (GO:0035114)	328	32	9.27	+	3.45	5.1e-09	5.48e-07	No
dendrite development (GO:0016358)	144	14	4.07	+	3.44	0.000118	0.00455	No
appendage development (GO:0048736)	340	33	9.61	+	3.43	3.27e-09	3.75e-07	No
appendage morphogenesis (GO:0035107)	331	32	9.36	+	3.42	6.24e-09	6.51e-07	No
regulation of Notch signaling pathway (GO:0008593)	114	11	3.22	+	3.41	0.000663	0.0216	No
eye photoreceptor cell differentiation (GO:0001754)	156	15	4.41	+	3.4	7.63e-05	0.00311	No
photoreceptor cell development (GO:0042461)	104	10	2.94	+	3.4	0.00118	0.0349	No
cell part morphogenesis (GO:0032990)	406	39	11.48	+	3.4	1.47e-10	2.99e-08	No
ameboidal-type cell migration (GO:0001667)	177	17	5	+	3.4	2.6e-05	0.00122	No
neuron projection morphogenesis (GO:0048812)	396	38	11.2	+	3.39	2.65e-10	4.68e-08	No
cell morphogenesis involved in neuron differentiation (GO:0048667)	387	37	10.94	+	3.38	5.08e-10	7.77e-08	No
cell morphogenesis involved in differentiation (GO:0000904)	432	41	12.22	+	3.36	6.78e-11	1.73e-08	No
post-embryonic appendage morphogenesis (GO:0035120)	319	30	9.02	+	3.33	3.35e-08	2.75e-06	No
muscle cell differentiation (GO:0042692)	118	11	3.34	+	3.3	0.000862	0.0266	No
negative regulation of RNA metabolic process (GO:0051253)	313	29	8.85	+	3.28	7.69e-08	5.52e-06	No
negative regulation of macromolecule biosynthetic process (GO:0010558)	346	32	9.78	+	3.27	1.66e-08	1.56e-06	No
negative regulation of cellular macromolecule biosynthetic process (GO:2000113)	346	32	9.78	+	3.27	1.66e-08	1.54e-06	No
cell morphogenesis (GO:0000902)	500	46	14.14	+	3.25	1.13e-11	3.38e-09	No
neuron projection development (GO:0031175)	415	38	11.73	+	3.24	9.02e-10	1.29e-07	No
negative regulation of nucleobase-containing compound metabolic process (GO:0045934)	328	30	9.27	+	3.23	5.93e-08	4.39e-06	No
negative regulation of multicellular organismal process (GO:0051241)	186	17	5.26	+	3.23	4.64e-05	0.00204	No
negative regulation of nervous system development (GO:0051961)	110	10	3.11	+	3.22	0.00174	0.048	No
regulation of anatomical structure morphogenesis (GO:0022603)	242	22	6.84	+	3.22	3.93e-06	0.000229	No
compound eye development (GO:0048749)	343	31	9.7	+	3.2	4.55e-08	3.6e-06	No
regulation of neuron differentiation (GO:0045664)	155	14	4.38	+	3.19	0.00024	0.00866	No
negative regulation of cellular biosynthetic process (GO:0031327)	356	32	10.07	+	3.18	3.08e-08	2.58e-06	No
cellular component morphogenesis (GO:0032989)	623	56	17.62	+	3.18	1.2e-13	5.53e-11	No
negative regulation of biosynthetic process (GO:0009890)	356	32	10.07	+	3.18	3.08e-08	2.55e-06	No
negative regulation of developmental process (GO:0051093)	190	17	5.37	+	3.16	5.94e-05	0.00251	No
eye development (GO:0001654)	364	32	10.29	+	3.11	4.97e-08	3.84e-06	No
visual system development (GO:0150063)	364	32	10.29	+	3.11	4.97e-08	3.8e-06	No
sensory system development (GO:0048880)	364	32	10.29	+	3.11	4.97e-08	3.76e-06	No
tissue migration (GO:0090130)	171	15	4.84	+	3.1	0.000196	0.0072	No
cell migration (GO:0016477)	274	24	7.75	+	3.1	2.6e-06	0.000157	No
regulation of neurogenesis (GO:0050767)	217	19	6.14	+	3.1	2.91e-05	0.00133	No
negative regulation of gene expression (GO:0010629)	458	40	12.95	+	3.09	1.14e-09	1.45e-07	No
neuron development (GO:0048666)	551	48	15.58	+	3.08	2.29e-11	6.3e-09	No
photoreceptor cell differentiation (GO:0046530)	173	15	4.89	+	3.07	0.00022	0.008	No
epithelial cell migration (GO:0010631)	162	14	4.58	+	3.06	0.000365	0.0126	No
epithelium migration (GO:0090132)	163	14	4.61	+	3.04	0.000387	0.0132	No
regulation of plasma membrane bounded cell projection organization (GO:0120035)	129	11	3.65	+	3.02	0.00168	0.0467	No
animal organ morphogenesis (GO:0009887)	717	61	20.27	+	3.01	8.07e-14	4.27e-11	No
regulation of cell projection organization (GO:0031344)	130	11	3.68	+	2.99	0.00178	0.0488	No
imaginal disc-derived wing morphogenesis (GO:0007476)	272	23	7.69	+	2.99	7.23e-06	0.000401	No
regulation of cell differentiation (GO:0045595)	344	29	9.73	+	2.98	4.84e-07	3.14e-05	No
central nervous system development (GO:0007417)	261	22	7.38	+	2.98	1.2e-05	0.000629	No
neuron differentiation (GO:0030182)	653	55	18.46	+	2.98	2.31e-12	8.84e-10	No
post-embryonic animal organ development (GO:0048569)	452	38	12.78	+	2.97	7.98e-09	8.08e-07	No
imaginal disc development (GO:0007444)	548	46	15.5	+	2.97	1.95e-10	3.72e-08	No
supramolecular fiber organization (GO:0097435)	157	13	4.44	+	2.93	0.000849	0.0263	No
respiratory system development (GO:0060541)	242	20	6.84	+	2.92	3.86e-05	0.00173	No
dorsal/ventral pattern formation (GO:0009953)	146	12	4.13	+	2.91	0.00141	0.041	No
wing disc morphogenesis (GO:0007472)	280	23	7.92	+	2.9	1.12e-05	0.000593	No
wing disc development (GO:0035220)	378	31	10.69	+	2.9	3.37e-07	2.25e-05	No
actin filament-based process (GO:0030029)	232	19	6.56	+	2.9	6.73e-05	0.00278	No
plasma membrane bounded cell projection organization (GO:0120036)	550	45	15.55	+	2.89	6.68e-10	9.78e-08	No
tube development (GO:0035295)	697	57	19.71	+	2.89	2.67e-12	9.66e-10	No
locomotion (GO:0040011)	592	48	16.74	+	2.87	2.26e-10	4.09e-08	No
generation of neurons (GO:0048699)	815	66	23.05	+	2.86	5.73e-14	3.29e-11	No
neurogenesis (GO:0022008)	853	69	24.12	+	2.86	1.45e-14	9.97e-12	No
regulation of cell development (GO:0060284)	272	22	7.69	+	2.86	2.17e-05	0.00105	No
cell projection organization (GO:0030030)	557	45	15.75	+	2.86	9.7e-10	1.31e-07	No
actin cytoskeleton organization (GO:0030036)	211	17	5.97	+	2.85	0.000194	0.0072	No
sensory organ development (GO:0007423)	460	37	13.01	+	2.84	3.71e-08	3.01e-06	No
animal organ development (GO:0048513)	1169	94	33.06	+	2.84	8.99e-20	3.09e-16	No
negative regulation of nitrogen compound metabolic process (GO:0051172)	474	38	13.4	+	2.84	2.6e-08	2.33e-06	No
epithelial tube morphogenesis (GO:0060562)	463	37	13.09	+	2.83	4.34e-08	3.47e-06	No
post-embryonic animal organ morphogenesis (GO:0048563)	389	31	11	+	2.82	6.01e-07	3.86e-05	No
imaginal disc morphogenesis (GO:0007560)	389	31	11	+	2.82	6.01e-07	3.83e-05	No
negative regulation of macromolecule metabolic process (GO:0010605)	579	46	16.37	+	2.81	1.02e-09	1.36e-07	No
growth (GO:0040007)	177	14	5	+	2.8	0.000826	0.026	No
developmental growth (GO:0048589)	177	14	5	+	2.8	0.000826	0.0258	No
movement of cell or subcellular component (GO:0006928)	646	51	18.27	+	2.79	1.41e-10	2.93e-08	No
positive regulation of RNA biosynthetic process (GO:1902680)	344	27	9.73	+	2.78	4.25e-06	0.000246	No
positive regulation of transcription, DNA-templated (GO:0045893)	344	27	9.73	+	2.78	4.25e-06	0.000244	No
positive regulation of nucleic acid-templated transcription (GO:1903508)	344	27	9.73	+	2.78	4.25e-06	0.000242	No
tube morphogenesis (GO:0035239)	498	39	14.08	+	2.77	3.04e-08	2.58e-06	No
cell motility (GO:0048870)	308	24	8.71	+	2.76	1.63e-05	0.000832	No
pattern specification process (GO:0007389)	498	38	14.08	+	2.7	8.67e-08	6.15e-06	No
localization of cell (GO:0051674)	315	24	8.91	+	2.69	2.3e-05	0.0011	No
nervous system development (GO:0007399)	1024	78	28.96	+	2.69	4.17e-15	4.1e-12	No
negative regulation of cellular metabolic process (GO:0031324)	514	39	14.53	+	2.68	6.67e-08	4.83e-06	No
regionalization (GO:0003002)	462	35	13.06	+	2.68	3.38e-07	2.24e-05	No
post-embryonic development (GO:0009791)	608	46	17.19	+	2.68	4.33e-09	4.81e-07	No
positive regulation of RNA metabolic process (GO:0051254)	357	27	10.09	+	2.67	8.02e-06	0.000442	No
negative regulation of cell communication (GO:0010648)	318	24	8.99	+	2.67	2.65e-05	0.00123	No
negative regulation of signaling (GO:0023057)	318	24	8.99	+	2.67	2.65e-05	0.00123	No
negative regulation of metabolic process (GO:0009892)	623	47	17.62	+	2.67	3.15e-09	3.67e-07	No
instar larval or pupal morphogenesis (GO:0048707)	439	33	12.41	+	2.66	8.75e-07	5.43e-05	No
post-embryonic animal morphogenesis (GO:0009886)	453	34	12.81	+	2.65	6.13e-07	3.87e-05	No
positive regulation of nucleobase-containing compound metabolic process (GO:0045935)	374	28	10.58	+	2.65	6.5e-06	0.000364	No
tissue development (GO:0009888)	1047	78	29.61	+	2.63	1.91e-14	1.19e-11	No
positive regulation of macromolecule biosynthetic process (GO:0010557)	384	28	10.86	+	2.58	1.03e-05	0.000549	No
regulation of intracellular signal transduction (GO:1902531)	316	23	8.94	+	2.57	6.56e-05	0.00274	No
instar larval or pupal development (GO:0002165)	541	39	15.3	+	2.55	2.99e-07	2.02e-05	No
positive regulation of cellular biosynthetic process (GO:0031328)	417	30	11.79	+	2.54	9.49e-06	0.000514	No
positive regulation of biosynthetic process (GO:0009891)	417	30	11.79	+	2.54	9.49e-06	0.00051	No
negative regulation of response to stimulus (GO:0048585)	348	25	9.84	+	2.54	3.88e-05	0.00172	No
segmentation (GO:0035282)	239	17	6.76	+	2.52	0.000739	0.0235	No
metamorphosis (GO:0007552)	466	33	13.18	+	2.5	3.66e-06	0.000217	No
system development (GO:0048731)	1650	116	46.66	+	2.49	3.01e-20	2.07e-16	No
epithelium development (GO:0060429)	968	68	27.37	+	2.48	1.42e-11	4.07e-09	No
anatomical structure morphogenesis (GO:0009653)	1455	102	41.14	+	2.48	1.61e-17	3.69e-14	No
regulation of multicellular organismal development (GO:2000026)	516	36	14.59	+	2.47	1.58e-06	9.6e-05	No
regulation of nervous system development (GO:0051960)	316	22	8.94	+	2.46	0.000243	0.00873	No
morphogenesis of an epithelium (GO:0002009)	589	41	16.65	+	2.46	2.83e-07	1.93e-05	No
tissue morphogenesis (GO:0048729)	605	42	17.11	+	2.46	2.12e-07	1.46e-05	No
regulation of developmental process (GO:0050793)	679	47	19.2	+	2.45	5.99e-08	4.38e-06	No
positive regulation of gene expression (GO:0010628)	420	29	11.88	+	2.44	2.17e-05	0.00106	No
regulation of multicellular organismal process (GO:0051239)	701	48	19.82	+	2.42	4.85e-08	3.79e-06	No
behavior (GO:0007610)	531	36	15.01	+	2.4	4.38e-06	0.000247	No
negative regulation of signal transduction (GO:0009968)	295	20	8.34	+	2.4	0.000601	0.0197	No
epithelial cell development (GO:0002064)	356	24	10.07	+	2.38	0.000161	0.00607	No
regulation of RNA biosynthetic process (GO:2001141)	951	64	26.89	+	2.38	3.6e-10	6.04e-08	No
regulation of transcription, DNA-templated (GO:0006355)	951	64	26.89	+	2.38	3.6e-10	5.89e-08	No
regulation of nucleic acid-templated transcription (GO:1903506)	951	64	26.89	+	2.38	3.6e-10	5.76e-08	No
negative regulation of cellular process (GO:0048523)	1060	71	29.97	+	2.37	3.19e-11	8.44e-09	No
regulation of RNA metabolic process (GO:0051252)	1043	69	29.49	+	2.34	1.02e-10	2.27e-08	No
regulation of localization (GO:0032879)	348	23	9.84	+	2.34	0.000278	0.00985	No
regulation of nucleobase-containing compound metabolic process (GO:0019219)	1081	71	30.57	+	2.32	8.84e-11	2.03e-08	No
regulation of transcription by RNA polymerase II (GO:0006357)	518	34	14.65	+	2.32	1.23e-05	0.000643	No
negative regulation of biological process (GO:0048519)	1232	80	34.84	+	2.3	7.84e-12	2.57e-09	No
cell development (GO:0048468)	1297	84	36.67	+	2.29	1.89e-12	7.67e-10	No
regulation of cellular biosynthetic process (GO:0031326)	1116	72	31.56	+	2.28	1.1e-10	2.36e-08	No
regulation of biosynthetic process (GO:0009889)	1118	72	31.61	+	2.28	1.83e-10	3.59e-08	No
response to chemical (GO:0042221)	935	60	26.44	+	2.27	7.47e-09	7.68e-07	No
anatomical structure formation involved in morphogenesis (GO:0048646)	518	33	14.65	+	2.25	2.6e-05	0.00123	No
regulation of cellular macromolecule biosynthetic process (GO:2000112)	1069	68	30.23	+	2.25	9.61e-10	1.32e-07	No
epithelial cell differentiation (GO:0030855)	409	26	11.57	+	2.25	0.00024	0.0087	No
regulation of macromolecule biosynthetic process (GO:0010556)	1074	68	30.37	+	2.24	1.06e-09	1.37e-07	No
positive regulation of nitrogen compound metabolic process (GO:0051173)	574	36	16.23	+	2.22	1.86e-05	0.000926	No
ovarian follicle cell development (GO:0030707)	319	20	9.02	+	2.22	0.00122	0.0359	No
regulation of cellular component organization (GO:0051128)	694	43	19.62	+	2.19	3.87e-06	0.000228	No
regulation of response to stimulus (GO:0048583)	875	54	24.74	+	2.18	1.95e-07	1.35e-05	No
regulation of gene expression (GO:0010468)	1264	77	35.74	+	2.15	3.3e-10	5.68e-08	No
positive regulation of cellular metabolic process (GO:0031325)	603	36	17.05	+	2.11	5.21e-05	0.00227	No
response to organic substance (GO:0010033)	371	22	10.49	+	2.1	0.0015	0.0433	No
cell differentiation (GO:0030154)	1605	95	45.38	+	2.09	6.52e-12	2.24e-09	No
cellular developmental process (GO:0048869)	1646	96	46.54	+	2.06	1.12e-11	3.5e-09	No
multicellular organism development (GO:0007275)	2249	131	63.59	+	2.06	2.03e-16	3.49e-13	No
positive regulation of macromolecule metabolic process (GO:0010604)	602	35	17.02	+	2.06	9.4e-05	0.0037	No
regulation of nitrogen compound metabolic process (GO:0051171)	1480	86	41.85	+	2.05	2.18e-10	4.05e-08	No
regulation of cell communication (GO:0010646)	765	44	21.63	+	2.03	1.83e-05	0.000921	No
regulation of signaling (GO:0023051)	767	44	21.69	+	2.03	1.87e-05	0.000928	No
oogenesis (GO:0048477)	612	35	17.31	+	2.02	0.000171	0.00642	No
regulation of cellular metabolic process (GO:0031323)	1550	88	43.83	+	2.01	4.89e-10	7.66e-08	No
positive regulation of metabolic process (GO:0009893)	657	37	18.58	+	1.99	0.000112	0.00431	No
regulation of primary metabolic process (GO:0080090)	1492	84	42.19	+	1.99	2.1e-09	2.58e-07	No
regulation of signal transduction (GO:0009966)	676	38	19.11	+	1.99	8.81e-05	0.00353	No
female gamete generation (GO:0007292)	679	38	19.2	+	1.98	0.000138	0.00527	No
regulation of macromolecule metabolic process (GO:0060255)	1584	88	44.79	+	1.96	1.23e-09	1.54e-07	No
anatomical structure development (GO:0048856)	2599	143	73.49	+	1.95	5.42e-16	6.22e-13	No
response to external stimulus (GO:0009605)	855	47	24.18	+	1.94	2.07e-05	0.00102	No
regulation of metabolic process (GO:0019222)	1706	93	48.24	+	1.93	9.42e-10	1.32e-07	No
developmental process (GO:0032502)	2675	143	75.64	+	1.89	5.92e-15	5.1e-12	No
system process (GO:0003008)	668	34	18.89	+	1.8	0.00126	0.037	No
developmental process involved in reproduction (GO:0003006)	833	42	23.55	+	1.78	0.000386	0.0132	No
cellular process involved in reproduction in multicellular organism (GO:0022412)	876	44	24.77	+	1.78	0.000339	0.0118	No
regulation of cellular process (GO:0050794)	3033	152	85.76	+	1.77	1.02e-13	5.04e-11	No
positive regulation of cellular process (GO:0048522)	1126	56	31.84	+	1.76	5.49e-05	0.00235	No
cellular component organization (GO:0016043)	2154	107	60.91	+	1.76	5.74e-09	6.08e-07	No
regulation of biological process (GO:0050789)	3316	164	93.76	+	1.75	1.39e-14	1.06e-11	No
response to stimulus (GO:0050896)	2288	113	64.7	+	1.75	2.48e-09	2.94e-07	No
biological regulation (GO:0065007)	3692	181	104.4	+	1.73	3.68e-16	5.07e-13	No
cellular component organization or biogenesis (GO:0071840)	2191	107	61.95	+	1.73	1.18e-08	1.14e-06	No
positive regulation of biological process (GO:0048518)	1292	63	36.53	+	1.72	3.37e-05	0.00152	No
gamete generation (GO:0007276)	943	45	26.66	+	1.69	0.000797	0.0252	No
multicellular organismal process (GO:0032501)	3458	165	97.78	+	1.69	3.2e-13	1.38e-10	No
reproductive process (GO:0022414)	1182	54	33.42	+	1.62	0.000688	0.0223	No
multicellular organismal reproductive process (GO:0048609)	1073	49	30.34	+	1.61	0.00115	0.034	No
multi-organism reproductive process (GO:0044703)	1079	49	30.51	+	1.61	0.0016	0.0454	No
sexual reproduction (GO:0019953)	1079	49	30.51	+	1.61	0.0016	0.0452	No
multi-organism process (GO:0051704)	1373	59	38.82	+	1.52	0.00153	0.0441	No
localization (GO:0051179)	1768	72	49.99	+	1.44	0.00168	0.0468	No
cellular process (GO:0009987)	5669	211	160.3	+	1.32	3.7e-07	2.43e-05	No
