## Supplementary material for "Codon clusters with biased synonymous codon usage represent hidden functional domains in protein-coding DNA sequences": Table_S3.xlsx

### Sheet: MolecularFunction
Analysis Type:	PANTHER Overrepresentation Test (Released 20171205)
Annotation Version and Release Date:	GO Ontology database Released 2018-06-01
Analyzed List:	Genes_with_PFCCs (Drosophila melanogaster)
Reference List:	Drosophila melanogaster (all genes in database)
Test Type:	FISHER
GO molecular function complete	Drosophila melanogaster - REFLIST (13757)	Genes_with_PFCCs (1431)	Genes_with_PFCCs (expected)	Genes_with_PFCCs (over/under)	Genes_with_PFCCs (fold Enrichment)	Genes_with_PFCCs (raw P-value)	Genes_with_PFCCs (FDR)	Lowest hierarchy?
voltage-gated potassium channel activity (GO:0005249)	15	11	1.56	+	7.05	1.02e-05	0.000856	Yes
Rho guanyl-nucleotide exchange factor activity (GO:0005089)	30	16	3.12	+	5.13	2.28e-06	0.000235	Yes
extracellular matrix structural constituent (GO:0005201)	30	13	3.12	+	4.17	0.000108	0.00695	Yes
calcium channel activity (GO:0005262)	43	15	4.47	+	3.35	0.00023	0.013	Yes
actin binding (GO:0003779)	129	36	13.42	+	2.68	1.37e-06	0.000147	Yes
GTPase activator activity (GO:0005096)	82	21	8.53	+	2.46	0.00057	0.0283	Yes
protein kinase binding (GO:0019901)	97	24	10.09	+	2.38	0.000423	0.0218	Yes
chromatin binding (GO:0003682)	195	43	20.28	+	2.12	2.74e-05	0.002	Yes
RNA polymerase II transcription factor activity, sequence-specific DNA binding (GO:0000981)	295	55	30.69	+	1.79	0.000136	0.00856	Yes
transcription regulatory region sequence-specific DNA binding (GO:0000976)	283	50	29.44	+	1.7	0.000853	0.0382	Yes
ATP binding (GO:0005524)	636	101	66.16	+	1.53	0.0001	0.00679	Yes
metal ion binding (GO:0046872)	1034	147	107.56	+	1.37	0.000338	0.0177	Yes
structural constituent of ribosome (GO:0003735)	173	0	18	-	< 0.01	5.44e-08	1.08e-05	Yes
voltage-gated cation channel activity (GO:0022843)	25	17	2.6	+	6.54	8.54e-08	1.4e-05	No
voltage-gated ion channel activity (GO:0005244)	31	17	3.22	+	5.27	8.23e-07	9.53e-05	No
voltage-gated channel activity (GO:0022832)	31	17	3.22	+	5.27	8.23e-07	9.94e-05	No
potassium channel activity (GO:0005267)	37	16	3.85	+	4.16	1.81e-05	0.00144	No
Rho GTPase binding (GO:0017048)	49	21	5.1	+	4.12	1.04e-06	0.000115	No
Ras guanyl-nucleotide exchange factor activity (GO:0005088)	62	24	6.45	+	3.72	7.84e-07	9.9e-05	No
potassium ion transmembrane transporter activity (GO:0015079)	60	22	6.24	+	3.52	4.57e-06	0.000423	No
guanyl-nucleotide exchange factor activity (GO:0005085)	78	26	8.11	+	3.2	2.74e-06	0.000272	No
cation channel activity (GO:0005261)	145	48	15.08	+	3.18	2.35e-10	2.18e-07	No
calcium ion transmembrane transporter activity (GO:0015085)	52	17	5.41	+	3.14	0.000171	0.0103	No
Ras GTPase binding (GO:0017016)	171	49	17.79	+	2.75	8.57e-09	2.38e-06	No
small GTPase binding (GO:0031267)	174	49	18.1	+	2.71	1.86e-08	4.31e-06	No
ion gated channel activity (GO:0022839)	149	41	15.5	+	2.65	4.61e-07	6.74e-05	No
ion channel activity (GO:0005216)	227	61	23.61	+	2.58	1.2e-09	8.33e-07	No
gated channel activity (GO:0022836)	154	41	16.02	+	2.56	7.69e-07	0.000102	No
substrate-specific channel activity (GO:0022838)	229	61	23.82	+	2.56	1.52e-09	7.02e-07	No
metal ion transmembrane transporter activity (GO:0046873)	194	51	20.18	+	2.53	5.28e-08	1.13e-05	No
GTPase binding (GO:0051020)	191	50	19.87	+	2.52	7.93e-08	1.38e-05	No
channel activity (GO:0015267)	241	62	25.07	+	2.47	3.59e-09	1.25e-06	No
passive transmembrane transporter activity (GO:0022803)	241	62	25.07	+	2.47	3.59e-09	1.43e-06	No
GTPase regulator activity (GO:0030695)	86	22	8.95	+	2.46	0.000673	0.0317	No
kinase binding (GO:0019900)	107	25	11.13	+	2.25	0.000759	0.0346	No
cytoskeletal protein binding (GO:0008092)	326	72	33.91	+	2.12	6.95e-08	1.29e-05	No
enzyme binding (GO:0019899)	475	100	49.41	+	2.02	1.43e-09	7.92e-07	No
inorganic cation transmembrane transporter activity (GO:0022890)	332	65	34.53	+	1.88	1.07e-05	0.000877	No
cation transmembrane transporter activity (GO:0008324)	348	66	36.2	+	1.82	2.43e-05	0.00183	No
DNA-binding transcription factor activity (GO:0003700)	484	87	50.35	+	1.73	7.13e-06	0.000619	No
regulatory region nucleic acid binding (GO:0001067)	323	58	33.6	+	1.73	0.000244	0.0136	No
transcription regulatory region DNA binding (GO:0044212)	323	58	33.6	+	1.73	0.000244	0.0133	No
sequence-specific DNA binding (GO:0043565)	494	86	51.39	+	1.67	2.31e-05	0.00178	No
transcription regulator activity (GO:0140110)	628	108	65.32	+	1.65	2.78e-06	0.000266	No
inorganic molecular entity transmembrane transporter activity (GO:0015318)	515	87	53.57	+	1.62	4.59e-05	0.00327	No
protein binding (GO:0005515)	2298	384	239.04	+	1.61	9.39e-20	1.31e-16	No
ion transmembrane transporter activity (GO:0015075)	538	89	55.96	+	1.59	8.46e-05	0.00587	No
DNA binding (GO:0003677)	870	143	90.5	+	1.58	6.32e-07	8.78e-05	No
adenyl ribonucleotide binding (GO:0032559)	651	102	67.72	+	1.51	0.000152	0.00938	No
adenyl nucleotide binding (GO:0030554)	655	102	68.13	+	1.5	0.000202	0.0119	No
transmembrane transporter activity (GO:0022857)	707	110	73.54	+	1.5	0.000101	0.00667	No
drug binding (GO:0008144)	809	121	84.15	+	1.44	0.000203	0.0117	No
transporter activity (GO:0005215)	813	119	84.57	+	1.41	0.000503	0.0254	No
cation binding (GO:0043169)	1062	151	110.47	+	1.37	0.00027	0.0144	No
ion binding (GO:0043167)	2050	289	213.24	+	1.36	3.55e-07	5.48e-05	No
nucleotide binding (GO:0000166)	951	135	98.92	+	1.36	0.000668	0.0326	No
nucleoside phosphate binding (GO:1901265)	951	135	98.92	+	1.36	0.000668	0.032	No
nucleic acid binding (GO:0003676)	1616	229	168.1	+	1.36	6.26e-06	0.000561	No
heterocyclic compound binding (GO:1901363)	2610	366	271.49	+	1.35	5.86e-09	1.81e-06	No
binding (GO:0005488)	5242	736	545.27	+	1.35	2.77e-22	7.69e-19	No
organic cyclic compound binding (GO:0097159)	2628	367	273.36	+	1.34	9.53e-09	2.41e-06	No
anion binding (GO:0043168)	1104	153	114.84	+	1.33	0.00072	0.0333	No

### Sheet: CellularComponent
Analysis Type:	PANTHER Overrepresentation Test (Released 20171205)
Annotation Version and Release Date:	GO Ontology database Released 2018-06-01
Analyzed List:	Genes_with_PFCCs (Drosophila melanogaster)
Reference List:	Drosophila melanogaster (all genes in database)
Test Type:	FISHER
GO cellular component complete	Drosophila melanogaster - REFLIST (13757)	Genes_with_PFCCs (1431)	Genes_with_PFCCs (expected)	Genes_with_PFCCs (over/under)	Genes_with_PFCCs (fold Enrichment)	Genes_with_PFCCs (raw P-value)	Genes_with_PFCCs (FDR)	Lowest hierarchy?
voltage-gated potassium channel complex (GO:0008076)	10	9	1.04	+	8.65	2.2e-05	0.000874	Yes
intercalary heterochromatin (GO:0005725)	6	5	0.62	+	8.01	0.0021	0.0368	Yes
apical cortex (GO:0045179)	50	19	5.2	+	3.65	1.34e-05	0.000604	Yes
basal part of cell (GO:0045178)	33	12	3.43	+	3.5	0.000707	0.0147	Yes
apical plasma membrane (GO:0016324)	67	24	6.97	+	3.44	2.38e-06	0.000146	Yes
basolateral plasma membrane (GO:0016323)	51	17	5.31	+	3.2	0.000141	0.00398	Yes
adherens junction (GO:0005912)	90	27	9.36	+	2.88	8.99e-06	0.00045	Yes
apical junction complex (GO:0043296)	58	16	6.03	+	2.65	0.00188	0.0339	Yes
synaptic membrane (GO:0097060)	67	18	6.97	+	2.58	0.00103	0.0205	Yes
neuromuscular junction (GO:0031594)	78	19	8.11	+	2.34	0.00232	0.0392	Yes
distal axon (GO:0150034)	99	24	10.3	+	2.33	0.000508	0.0112	Yes
extrinsic component of membrane (GO:0019898)	81	19	8.43	+	2.26	0.00285	0.0465	Yes
polytene chromosome (GO:0005700)	200	43	20.8	+	2.07	5.19e-05	0.00149	Yes
presynapse (GO:0098793)	150	32	15.6	+	2.05	0.000489	0.011	Yes
supramolecular fiber (GO:0099512)	193	39	20.08	+	1.94	0.000376	0.00908	Yes
cytoskeleton (GO:0005856)	485	78	50.45	+	1.55	0.000518	0.0113	Yes
nucleoplasm (GO:0005654)	608	96	63.24	+	1.52	0.000203	0.0056	Yes
cytosolic ribosome (GO:0022626)	111	0	11.55	-	< 0.01	2.61e-05	0.000955	Yes
inner mitochondrial membrane protein complex (GO:0098800)	153	0	15.92	-	< 0.01	4.3e-07	3.23e-05	Yes
large ribosomal subunit (GO:0015934)	109	0	11.34	-	< 0.01	4.12e-05	0.00127	Yes
mitochondrial respiratory chain (GO:0005746)	88	0	9.15	-	< 0.01	0.000319	0.00798	Yes
mitochondrial ribosome (GO:0005761)	81	0	8.43	-	< 0.01	0.000766	0.0155	Yes
respiratory chain complex (GO:0098803)	88	0	9.15	-	< 0.01	0.000319	0.00813	Yes
small ribosomal subunit (GO:0015935)	78	0	8.11	-	< 0.01	0.000706	0.0149	Yes
extracellular space (GO:0005615)	663	44	68.97	-	0.64	0.00235	0.0392	Yes
peptidase complex (GO:1905368)	91	1	9.47	-	0.11	0.00197	0.035	Yes
mitochondrial membrane part (GO:0044455)	188	0	19.56	-	< 0.01	1.72e-08	2.91e-06	No
organellar ribosome (GO:0000313)	81	0	8.43	-	< 0.01	0.000766	0.0157	No
respiratory chain (GO:0070469)	89	0	9.26	-	< 0.01	0.000332	0.00815	No
ribosomal subunit (GO:0044391)	183	0	19.04	-	< 0.01	2.49e-08	3.74e-06	No
ribosome (GO:0005840)	195	0	20.28	-	< 0.01	7.14e-09	1.38e-06	No
potassium channel complex (GO:0034705)	11	9	1.14	+	7.87	3.66e-05	0.00118	No
nuclear heterochromatin (GO:0005720)	15	7	1.56	+	4.49	0.00311	0.0495	No
cation channel complex (GO:0034703)	56	25	5.83	+	4.29	5.33e-08	5.54e-06	No
ion channel complex (GO:0034702)	83	31	8.63	+	3.59	3.91e-08	4.81e-06	No
apical part of cell (GO:0045177)	148	51	15.39	+	3.31	1.97e-11	5.32e-09	No
transmembrane transporter complex (GO:1902495)	98	32	10.19	+	3.14	2.95e-07	2.35e-05	No
cell cortex region (GO:0099738)	65	21	6.76	+	3.11	3.56e-05	0.00117	No
transporter complex (GO:1990351)	107	33	11.13	+	2.96	5.67e-07	4.03e-05	No
anchoring junction (GO:0070161)	90	27	9.36	+	2.88	8.99e-06	0.000468	No
cell cortex part (GO:0044448)	103	29	10.71	+	2.71	1.38e-05	0.000601	No
cell-cell junction (GO:0005911)	101	28	10.51	+	2.67	2.37e-05	0.000915	No
cell cortex (GO:0005938)	170	47	17.68	+	2.66	5.12e-08	5.77e-06	No
cell junction (GO:0030054)	157	41	16.33	+	2.51	1.7e-06	0.000109	No
axon part (GO:0033267)	104	25	10.82	+	2.31	0.000415	0.00967	No
cytoplasmic region (GO:0099568)	221	52	22.99	+	2.26	9.1e-07	6.15e-05	No
plasma membrane protein complex (GO:0098797)	173	40	18	+	2.22	2.46e-05	0.000922	No
plasma membrane region (GO:0098590)	308	70	32.04	+	2.18	3.14e-08	4.25e-06	No
synapse part (GO:0044456)	207	45	21.53	+	2.09	2.7e-05	0.000961	No
supramolecular complex (GO:0099080)	197	40	20.49	+	1.95	0.000281	0.00731	No
supramolecular polymer (GO:0099081)	195	39	20.28	+	1.92	0.000411	0.00975	No
synapse (GO:0045202)	285	56	29.65	+	1.89	4.56e-05	0.00134	No
axon (GO:0030424)	220	41	22.88	+	1.79	0.0012	0.0236	No
cell periphery (GO:0071944)	1343	247	139.7	+	1.77	1.74e-16	2.36e-13	No
plasma membrane part (GO:0044459)	807	149	83.94	+	1.77	3.36e-10	7.57e-08	No
integral component of plasma membrane (GO:0005887)	454	82	47.22	+	1.74	1.07e-05	0.000519	No
plasma membrane (GO:0005886)	1206	218	125.45	+	1.74	9.43e-14	3.19e-11	No
intrinsic component of plasma membrane (GO:0031226)	467	83	48.58	+	1.71	1.42e-05	0.000602	No
chromatin (GO:0000785)	281	49	29.23	+	1.68	0.00154	0.0284	No
neuron part (GO:0097458)	547	92	56.9	+	1.62	4.02e-05	0.00126	No
neuron projection (GO:0043005)	425	70	44.21	+	1.58	0.000544	0.0117	No
cell projection (GO:0042995)	614	90	63.87	+	1.41	0.00286	0.0461	No
plasma membrane bounded cell projection (GO:0120025)	612	90	63.66	+	1.41	0.0023	0.0394	No
nucleus (GO:0005634)	2564	354	266.71	+	1.33	6.45e-08	6.23e-06	No
nuclear lumen (GO:0031981)	962	132	100.07	+	1.32	0.00259	0.0427	No
membrane (GO:0016020)	2650	359	275.65	+	1.3	2.89e-07	2.44e-05	No
nuclear part (GO:0044428)	1301	174	135.33	+	1.29	0.00141	0.0271	No
integral component of membrane (GO:0016021)	1370	181	142.51	+	1.27	0.0018	0.0328	No
intracellular non-membrane-bounded organelle (GO:0043232)	1459	192	151.76	+	1.27	0.00152	0.0289	No
non-membrane-bounded organelle (GO:0043228)	1459	192	151.76	+	1.27	0.00152	0.0285	No
intrinsic component of membrane (GO:0031224)	1391	183	144.69	+	1.26	0.00223	0.0387	No
membrane part (GO:0044425)	1983	259	206.27	+	1.26	0.000267	0.00707	No
cell (GO:0005623)	7127	893	741.35	+	1.2	1.7e-14	1.15e-11	No
cell part (GO:0044464)	7127	893	741.35	+	1.2	1.7e-14	7.67e-12	No
intracellular (GO:0005622)	6130	728	637.64	+	1.14	5.31e-06	0.000287	No
intracellular part (GO:0044424)	6108	726	635.35	+	1.14	5.25e-06	0.000309	No
organelle (GO:0043226)	5043	596	524.57	+	1.14	0.000232	0.00627	No
intracellular organelle (GO:0043229)	4953	583	515.21	+	1.13	0.000429	0.00984	No
mitochondrion (GO:0005739)	776	45	80.72	-	0.56	2.76e-05	0.000957	No
mitochondrial part (GO:0044429)	464	19	48.27	-	0.39	5.28e-06	0.000298	No
mitochondrial membrane (GO:0031966)	285	9	29.65	-	0.3	2.93e-05	0.000991	No
mitochondrial envelope (GO:0005740)	300	9	31.21	-	0.29	1.15e-05	0.000534	No
mitochondrial inner membrane (GO:0005743)	233	6	24.24	-	0.25	4.43e-05	0.00133	No
organelle inner membrane (GO:0019866)	240	6	24.96	-	0.24	2.19e-05	0.000896	No
mitochondrial protein complex (GO:0098798)	268	4	27.88	-	0.14	8.91e-08	8.03e-06	No

### Sheet: BiologicalProcess
Analysis Type:	PANTHER Overrepresentation Test (Released 20171205)
Annotation Version and Release Date:	GO Ontology database Released 2018-06-01
Analyzed List:	Genes_with_PFCCs (Drosophila melanogaster)
Reference List:	Drosophila melanogaster (all genes in database)
Test Type:	FISHER
GO biological process complete	Drosophila melanogaster - REFLIST (13757)	Genes_with_PFCCs (1431)	Genes_with_PFCCs (expected)	Genes_with_PFCCs (over/under)	Genes_with_PFCCs (fold Enrichment)	Genes_with_PFCCs (raw P-value)	Genes_with_PFCCs (FDR)	Lowest hierarchy?
action potential (GO:0001508)	6	5	0.62	+	8.01	0.0021	0.043	Yes
positive regulation of Rho protein signal transduction (GO:0035025)	17	10	1.77	+	5.66	0.000101	0.00316	Yes
negative regulation of Ras protein signal transduction (GO:0046580)	19	9	1.98	+	4.55	0.000752	0.0182	Yes
regulation of calcium ion transport (GO:0051924)	20	9	2.08	+	4.33	0.001	0.0231	Yes
thermosensory behavior (GO:0040040)	18	8	1.87	+	4.27	0.00202	0.042	Yes
calcium ion transmembrane transport (GO:0070588)	30	13	3.12	+	4.17	0.000108	0.00337	Yes
male courtship behavior, veined wing generated song production (GO:0045433)	22	9	2.29	+	3.93	0.00169	0.0367	Yes
muscle cell cellular homeostasis (GO:0046716)	30	12	3.12	+	3.85	0.000354	0.00954	Yes
ectoderm development (GO:0007398)	30	12	3.12	+	3.85	0.000354	0.00951	Yes
intestinal stem cell homeostasis (GO:0036335)	29	11	3.02	+	3.65	0.000883	0.0206	Yes
potassium ion transmembrane transport (GO:0071805)	43	16	4.47	+	3.58	7.76e-05	0.00261	Yes
axon extension (GO:0048675)	35	13	3.64	+	3.57	0.000363	0.00968	Yes
maintenance of protein location in cell (GO:0032507)	34	12	3.54	+	3.39	0.000875	0.0204	Yes
sarcomere organization (GO:0045214)	33	11	3.43	+	3.2	0.00206	0.0427	Yes
response to growth factor (GO:0070848)	37	12	3.85	+	3.12	0.00159	0.035	Yes
imaginal disc-derived leg morphogenesis (GO:0007480)	80	26	8.32	+	3.12	4.01e-06	0.000177	Yes
regulation of axonogenesis (GO:0050770)	59	19	6.14	+	3.1	8.56e-05	0.00276	Yes
regulation of cell migration (GO:0030334)	38	12	3.95	+	3.04	0.00192	0.0404	Yes
R7 cell differentiation (GO:0045466)	48	15	4.99	+	3	0.000602	0.0149	Yes
rhabdomere development (GO:0042052)	42	13	4.37	+	2.98	0.00147	0.0326	Yes
establishment of ommatidial planar polarity (GO:0042067)	60	18	6.24	+	2.88	0.00027	0.00758	Yes
negative regulation of synaptic growth at neuromuscular junction (GO:0045886)	44	13	4.58	+	2.84	0.00207	0.0426	Yes
compound eye photoreceptor fate commitment (GO:0001752)	51	15	5.31	+	2.83	0.00101	0.023	Yes
imaginal disc-derived wing vein morphogenesis (GO:0008586)	48	14	4.99	+	2.8	0.00157	0.0347	Yes
regulation of cell adhesion (GO:0030155)	49	14	5.1	+	2.75	0.00185	0.0393	Yes
muscle organ development (GO:0007517)	89	25	9.26	+	2.7	5.97e-05	0.00211	Yes
motor neuron axon guidance (GO:0008045)	74	20	7.7	+	2.6	0.00049	0.0125	Yes
mushroom body development (GO:0016319)	74	20	7.7	+	2.6	0.00049	0.0125	Yes
positive regulation of GTPase activity (GO:0043547)	60	16	6.24	+	2.56	0.00219	0.0444	Yes
ventral cord development (GO:0007419)	83	22	8.63	+	2.55	0.000295	0.00809	Yes
salivary gland morphogenesis (GO:0007435)	102	27	10.61	+	2.54	6.01e-05	0.00211	Yes
cell-cell adhesion via plasma-membrane adhesion molecules (GO:0098742)	65	17	6.76	+	2.51	0.00173	0.0373	Yes
somatic muscle development (GO:0007525)	86	22	8.95	+	2.46	0.000673	0.0165	Yes
dorsal closure (GO:0007391)	106	27	11.03	+	2.45	0.000127	0.00386	Yes
negative regulation of transcription by RNA polymerase II (GO:0000122)	193	49	20.08	+	2.44	2.99e-07	1.6e-05	Yes
cortical cytoskeleton organization (GO:0030865)	67	17	6.97	+	2.44	0.00214	0.0436	Yes
wing disc pattern formation (GO:0035222)	75	19	7.8	+	2.44	0.00116	0.0263	Yes
regulation of gene silencing (GO:0060968)	79	20	8.22	+	2.43	0.000863	0.0202	Yes
memory (GO:0007613)	118	29	12.27	+	2.36	0.000156	0.00465	Yes
dendrite morphogenesis (GO:0048813)	140	34	14.56	+	2.33	3.63e-05	0.00133	Yes
modulation of chemical synaptic transmission (GO:0050804)	116	28	12.07	+	2.32	0.000241	0.00688	Yes
regulation of circadian rhythm (GO:0042752)	83	20	8.63	+	2.32	0.00178	0.0381	Yes
synapse organization (GO:0050808)	179	42	18.62	+	2.26	1.17e-05	0.000476	Yes
gene silencing (GO:0016458)	138	32	14.35	+	2.23	0.000159	0.00472	Yes
regulation of chromatin organization (GO:1902275)	124	28	12.9	+	2.17	0.000633	0.0156	Yes
cellular response to endogenous stimulus (GO:0071495)	148	32	15.39	+	2.08	0.000432	0.0112	Yes
positive regulation of nervous system development (GO:0051962)	127	27	13.21	+	2.04	0.00194	0.0406	Yes
positive regulation of transcription by RNA polymerase II (GO:0045944)	322	68	33.49	+	2.03	6.08e-07	3e-05	Yes
dorsal/ventral pattern formation (GO:0009953)	147	31	15.29	+	2.03	0.000701	0.017	Yes
positive regulation of cellular component biogenesis (GO:0044089)	134	28	13.94	+	2.01	0.0016	0.0351	Yes
anterior/posterior pattern specification (GO:0009952)	178	37	18.52	+	2	0.000344	0.00931	Yes
regulation of cellular component size (GO:0032535)	174	36	18.1	+	1.99	0.000465	0.0119	Yes
locomotory behavior (GO:0007626)	179	36	18.62	+	1.93	0.000588	0.0146	Yes
regulation of response to external stimulus (GO:0032101)	150	30	15.6	+	1.92	0.00187	0.0396	Yes
positive regulation of cellular component organization (GO:0051130)	277	55	28.81	+	1.91	3.58e-05	0.00132	Yes
chemical synaptic transmission (GO:0007268)	223	44	23.2	+	1.9	0.000276	0.00769	Yes
epithelial cell migration (GO:0010631)	162	32	16.85	+	1.9	0.00175	0.0376	Yes
open tracheal system development (GO:0007424)	233	46	24.24	+	1.9	0.000168	0.00493	Yes
developmental maturation (GO:0021700)	206	40	21.43	+	1.87	0.00058	0.0145	Yes
ovarian follicle cell development (GO:0030707)	319	62	33.18	+	1.87	1.72e-05	0.000673	Yes
segmentation (GO:0035282)	248	47	25.8	+	1.82	0.000372	0.00988	Yes
regulation of cell death (GO:0010941)	283	52	29.44	+	1.77	0.000298	0.00813	Yes
regulation of cell proliferation (GO:0042127)	227	41	23.61	+	1.74	0.00203	0.042	Yes
intracellular signal transduction (GO:0035556)	396	68	41.19	+	1.65	0.000256	0.00724	Yes
chromatin organization (GO:0006325)	364	59	37.86	+	1.56	0.00226	0.0456	Yes
regulation of cellular protein metabolic process (GO:0032268)	578	86	60.12	+	1.43	0.00219	0.0444	Yes
cellular protein modification process (GO:0006464)	1097	151	114.11	+	1.32	0.001	0.023	Yes
Unclassified (UNCLASSIFIED)	2461	199	255.99	-	0.78	0.000123	0.00379	Yes
cytoplasmic translation (GO:0002181)	116	2	12.07	-	0.17	0.0013	0.0294	Yes
oxidative phosphorylation (GO:0006119)	91	1	9.47	-	0.11	0.00197	0.0411	Yes
respiratory electron transport chain (GO:0022904)	95	1	9.88	-	0.1	0.00134	0.0301	Yes
regulation of Rho protein signal transduction (GO:0035023)	33	17	3.43	+	4.95	1.59e-06	7.52e-05	No
negative regulation of small GTPase mediated signal transduction (GO:0051058)	20	9	2.08	+	4.33	0.001	0.0231	No
potassium ion transport (GO:0006813)	47	19	4.89	+	3.89	6.6e-06	0.000282	No
male courtship behavior, veined wing vibration (GO:0016545)	23	9	2.39	+	3.76	0.00216	0.0441	No
homeostasis of number of cells (GO:0048872)	32	12	3.33	+	3.61	0.000566	0.0142	No
cellular potassium ion transport (GO:0071804)	43	16	4.47	+	3.58	7.76e-05	0.0026	No
neuron projection extension (GO:1990138)	37	13	3.85	+	3.38	0.000559	0.0141	No
regulation of Ras protein signal transduction (GO:0046578)	100	35	10.4	+	3.36	2.02e-08	1.4e-06	No
regulation of small GTPase mediated signal transduction (GO:0051056)	108	37	11.23	+	3.29	1.28e-08	9.27e-07	No
eye photoreceptor cell development (GO:0042462)	88	30	9.15	+	3.28	3.24e-07	1.7e-05	No
maintenance of location in cell (GO:0051651)	39	13	4.06	+	3.2	0.000838	0.0197	No
positive regulation of Ras protein signal transduction (GO:0046579)	44	14	4.58	+	3.06	0.000783	0.0187	No
positive regulation of small GTPase mediated signal transduction (GO:0051057)	44	14	4.58	+	3.06	0.000783	0.0187	No
compound eye photoreceptor development (GO:0042051)	85	27	8.84	+	3.05	3.75e-06	0.000167	No
regulation of membrane potential (GO:0042391)	83	26	8.63	+	3.01	6.93e-06	0.000295	No
leg disc morphogenesis (GO:0007478)	83	26	8.63	+	3.01	6.93e-06	0.000294	No
actomyosin structure organization (GO:0031032)	90	28	9.36	+	2.99	3.48e-06	0.000156	No
myofibril assembly (GO:0030239)	45	14	4.68	+	2.99	0.000939	0.0218	No
calcium ion transport (GO:0006816)	52	16	5.41	+	2.96	0.000461	0.0119	No
maintenance of protein location (GO:0045185)	39	12	4.06	+	2.96	0.0023	0.0464	No
photoreceptor cell development (GO:0042461)	105	32	10.92	+	2.93	1.04e-06	5.06e-05	No
striated muscle cell development (GO:0055002)	60	18	6.24	+	2.88	0.00027	0.0076	No
leg disc development (GO:0035218)	101	30	10.51	+	2.86	5.66e-06	0.000246	No
negative regulation of neuromuscular junction development (GO:1904397)	44	13	4.58	+	2.84	0.00207	0.0427	No
muscle cell development (GO:0055001)	61	18	6.35	+	2.84	0.00032	0.00868	No
neuron projection guidance (GO:0097485)	261	77	27.15	+	2.84	2.03e-13	2.7e-11	No
eye photoreceptor cell fate commitment (GO:0042706)	51	15	5.31	+	2.83	0.00101	0.023	No
eye photoreceptor cell differentiation (GO:0001754)	157	46	16.33	+	2.82	1.5e-08	1.08e-06	No
chemotaxis (GO:0006935)	277	81	28.81	+	2.81	5.41e-14	8.01e-12	No
axon guidance (GO:0007411)	252	73	26.21	+	2.78	1.45e-12	1.62e-10	No
negative regulation of synapse assembly (GO:0051964)	45	13	4.68	+	2.78	0.00245	0.0492	No
negative regulation of synapse organization (GO:1905809)	45	13	4.68	+	2.78	0.00245	0.0491	No
axon development (GO:0061564)	311	88	32.35	+	2.72	2.06e-14	3.3e-12	No
compound eye photoreceptor cell differentiation (GO:0001751)	152	43	15.81	+	2.72	9.45e-08	5.64e-06	No
photoreceptor cell differentiation (GO:0046530)	174	49	18.1	+	2.71	1.86e-08	1.31e-06	No
axonogenesis (GO:0007409)	300	84	31.21	+	2.69	1.25e-13	1.69e-11	No
developmental cell growth (GO:0048588)	58	16	6.03	+	2.65	0.00188	0.0397	No
taxis (GO:0042330)	338	93	35.16	+	2.65	1.48e-14	2.53e-12	No
regulation of cell morphogenesis involved in differentiation (GO:0010769)	88	24	9.15	+	2.62	0.000113	0.00352	No
regulation of locomotion (GO:0040012)	74	20	7.7	+	2.6	0.00049	0.0125	No
gland morphogenesis (GO:0022612)	102	27	10.61	+	2.54	6.01e-05	0.00212	No
regulation of cellular component movement (GO:0051270)	72	19	7.49	+	2.54	0.000829	0.0196	No
cell projection morphogenesis (GO:0048858)	411	108	42.75	+	2.53	1.23e-15	2.96e-13	No
plasma membrane bounded cell projection morphogenesis (GO:0120039)	411	108	42.75	+	2.53	1.23e-15	2.87e-13	No
negative regulation of developmental growth (GO:0048640)	80	21	8.32	+	2.52	0.000449	0.0116	No
cell morphogenesis involved in neuron differentiation (GO:0048667)	398	104	41.4	+	2.51	5.84e-15	1.02e-12	No
neuron projection morphogenesis (GO:0048812)	410	107	42.65	+	2.51	3.37e-15	6.83e-13	No
neuron projection development (GO:0031175)	433	113	45.04	+	2.51	4.36e-16	1.2e-13	No
morphogenesis of embryonic epithelium (GO:0016331)	123	32	12.79	+	2.5	2e-05	0.000771	No
neuron development (GO:0048666)	569	148	59.19	+	2.5	8.86e-21	3.79e-18	No
actin cytoskeleton organization (GO:0030036)	235	61	24.44	+	2.5	3.99e-09	3.2e-07	No
metal ion transport (GO:0030001)	193	50	20.08	+	2.49	9.82e-08	5.82e-06	No
regulation of GTPase activity (GO:0043087)	89	23	9.26	+	2.48	0.00028	0.00774	No
compound eye morphogenesis (GO:0001745)	264	68	27.46	+	2.48	7.88e-10	6.75e-08	No
sensory organ morphogenesis (GO:0090596)	276	71	28.71	+	2.47	2.96e-10	2.72e-08	No
eye morphogenesis (GO:0048592)	276	71	28.71	+	2.47	2.96e-10	2.69e-08	No
divalent metal ion transport (GO:0070838)	70	18	7.28	+	2.47	0.00141	0.0315	No
regulation of synapse structure or activity (GO:0050803)	175	45	18.2	+	2.47	5.44e-07	2.76e-05	No
divalent inorganic cation transport (GO:0072511)	70	18	7.28	+	2.47	0.00141	0.0314	No
cell part morphogenesis (GO:0032990)	420	108	43.69	+	2.47	4.32e-15	8.11e-13	No
regulation of cell morphogenesis (GO:0022604)	144	37	14.98	+	2.47	7.75e-06	0.000326	No
regulation of synaptic growth at neuromuscular junction (GO:0008582)	109	28	11.34	+	2.47	8.46e-05	0.00276	No
cell morphogenesis involved in differentiation (GO:0000904)	445	113	46.29	+	2.44	2.06e-15	4.4e-13	No
morphogenesis of a polarized epithelium (GO:0001738)	107	27	11.13	+	2.43	0.000138	0.00415	No
neuron differentiation (GO:0030182)	675	169	70.21	+	2.41	3.42e-22	1.76e-19	No
establishment of tissue polarity (GO:0007164)	96	24	9.99	+	2.4	0.00039	0.0103	No
establishment of planar polarity (GO:0001736)	96	24	9.99	+	2.4	0.00039	0.0102	No
regulation of synapse assembly (GO:0051963)	116	29	12.07	+	2.4	8.31e-05	0.00272	No
brain development (GO:0007420)	117	29	12.17	+	2.38	9.25e-05	0.00295	No
regulation of neuromuscular junction development (GO:1904396)	113	28	11.75	+	2.38	0.000124	0.0038	No
actin filament-based process (GO:0030029)	256	63	26.63	+	2.37	1.59e-08	1.13e-06	No
cell morphogenesis (GO:0000902)	518	127	53.88	+	2.36	3.33e-16	9.86e-14	No
exocrine system development (GO:0035272)	127	31	13.21	+	2.35	8.54e-05	0.00278	No
salivary gland development (GO:0007431)	127	31	13.21	+	2.35	8.54e-05	0.00276	No
negative regulation of nervous system development (GO:0051961)	115	28	11.96	+	2.34	0.000229	0.00661	No
regulation of developmental growth (GO:0048638)	222	54	23.09	+	2.34	1.93e-07	1.12e-05	No
regulation of neuron projection development (GO:0010975)	107	26	11.13	+	2.34	0.000278	0.00771	No
compound eye development (GO:0048749)	343	83	35.68	+	2.33	1.15e-10	1.12e-08	No
regulation of synapse organization (GO:0050807)	149	36	15.5	+	2.32	2.21e-05	0.000842	No
regulation of trans-synaptic signaling (GO:0099177)	116	28	12.07	+	2.32	0.000241	0.00685	No
central nervous system development (GO:0007417)	268	64	27.88	+	2.3	3.17e-08	2.11e-06	No
cellular component morphogenesis (GO:0032989)	641	153	66.68	+	2.29	2.42e-18	8.87e-16	No
eye development (GO:0001654)	365	87	37.97	+	2.29	7.7e-11	7.71e-09	No
imaginal disc pattern formation (GO:0007447)	105	25	10.92	+	2.29	0.000686	0.0167	No
head development (GO:0060322)	139	33	14.46	+	2.28	6.51e-05	0.00223	No
dendrite development (GO:0016358)	145	34	15.08	+	2.25	7.96e-05	0.00263	No
cell-cell adhesion (GO:0098609)	94	22	9.78	+	2.25	0.00124	0.028	No
muscle structure development (GO:0061061)	218	51	22.68	+	2.25	1.32e-06	6.28e-05	No
negative regulation of growth (GO:0045926)	107	25	11.13	+	2.25	0.000759	0.0182	No
growth (GO:0040007)	181	42	18.83	+	2.23	1.31e-05	0.000524	No
developmental growth (GO:0048589)	181	42	18.83	+	2.23	1.31e-05	0.000521	No
generation of neurons (GO:0048699)	846	195	88	+	2.22	5.74e-22	2.6e-19	No
animal organ morphogenesis (GO:0009887)	722	166	75.1	+	2.21	1.32e-18	5.08e-16	No
imaginal disc-derived appendage development (GO:0048737)	335	77	34.85	+	2.21	5.33e-09	4.02e-07	No
cognition (GO:0050890)	161	37	16.75	+	2.21	6.43e-05	0.00222	No
learning or memory (GO:0007611)	161	37	16.75	+	2.21	6.43e-05	0.00221	No
appendage morphogenesis (GO:0035107)	331	76	34.43	+	2.21	4.85e-09	3.77e-07	No
appendage development (GO:0048736)	340	78	35.37	+	2.21	4.03e-09	3.2e-07	No
imaginal disc-derived appendage morphogenesis (GO:0035114)	328	75	34.12	+	2.2	1.06e-08	7.76e-07	No
locomotion (GO:0040011)	635	145	66.05	+	2.2	4.19e-16	1.2e-13	No
neurogenesis (GO:0022008)	888	202	92.37	+	2.19	4.72e-22	2.27e-19	No
supramolecular fiber organization (GO:0097435)	185	42	19.24	+	2.18	1.78e-05	0.000693	No
muscle cell differentiation (GO:0042692)	119	27	12.38	+	2.18	0.000554	0.014	No
negative regulation of cellular component organization (GO:0051129)	155	35	16.12	+	2.17	0.000133	0.00402	No
post-embryonic appendage morphogenesis (GO:0035120)	319	72	33.18	+	2.17	3.1e-08	2.08e-06	No
post-embryonic animal organ development (GO:0048569)	452	102	47.02	+	2.17	3.2e-11	3.33e-09	No
mesoderm development (GO:0007498)	102	23	10.61	+	2.17	0.00173	0.0372	No
cell recognition (GO:0008037)	111	25	11.55	+	2.17	0.00101	0.023	No
establishment or maintenance of cell polarity (GO:0007163)	218	49	22.68	+	2.16	6.17e-06	0.000267	No
regulation of chromosome organization (GO:0033044)	174	39	18.1	+	2.15	4.66e-05	0.00169	No
gland development (GO:0048732)	174	39	18.1	+	2.15	4.66e-05	0.00168	No
regulation of growth (GO:0040008)	304	68	31.62	+	2.15	7.67e-08	4.65e-06	No
regulation of intracellular signal transduction (GO:1902531)	355	79	36.93	+	2.14	8.55e-09	6.33e-07	No
larval development (GO:0002164)	153	34	15.92	+	2.14	0.000199	0.00579	No
response to endogenous stimulus (GO:0009719)	176	39	18.31	+	2.13	7.83e-05	0.0026	No
striated muscle cell differentiation (GO:0051146)	104	23	10.82	+	2.13	0.00199	0.0414	No
post-embryonic development (GO:0009791)	608	134	63.24	+	2.12	8.1e-14	1.16e-11	No
epithelial tube morphogenesis (GO:0060562)	463	102	48.16	+	2.12	8.76e-11	8.66e-09	No
plasma membrane bounded cell projection organization (GO:0120036)	604	133	62.83	+	2.12	1.12e-13	1.54e-11	No
nervous system development (GO:0007399)	1065	234	110.78	+	2.11	5.37e-24	3.18e-21	No
regulation of anatomical structure morphogenesis (GO:0022603)	251	55	26.11	+	2.11	2.48e-06	0.000112	No
cell projection organization (GO:0030030)	613	134	63.76	+	2.1	1.08e-13	1.51e-11	No
regulation of gene expression, epigenetic (GO:0040029)	151	33	15.71	+	2.1	0.000301	0.0082	No
post-embryonic animal morphogenesis (GO:0009886)	453	99	47.12	+	2.1	2.45e-10	2.33e-08	No
post-embryonic animal organ morphogenesis (GO:0048563)	389	85	40.46	+	2.1	5.17e-09	3.98e-07	No
imaginal disc morphogenesis (GO:0007560)	389	85	40.46	+	2.1	5.17e-09	3.94e-07	No
negative regulation of RNA biosynthetic process (GO:1902679)	348	76	36.2	+	2.1	4.17e-08	2.7e-06	No
negative regulation of transcription, DNA-templated (GO:0045892)	348	76	36.2	+	2.1	4.17e-08	2.68e-06	No
negative regulation of nucleic acid-templated transcription (GO:1903507)	348	76	36.2	+	2.1	4.17e-08	2.65e-06	No
movement of cell or subcellular component (GO:0006928)	711	155	73.96	+	2.1	1.52e-15	3.35e-13	No
morphogenesis of an epithelium (GO:0002009)	589	128	61.27	+	2.09	6.74e-13	7.99e-11	No
inorganic cation transmembrane transport (GO:0098662)	189	41	19.66	+	2.09	5.68e-05	0.00202	No
instar larval or pupal morphogenesis (GO:0048707)	439	95	45.66	+	2.08	9.18e-10	7.77e-08	No
tissue morphogenesis (GO:0048729)	606	131	63.04	+	2.08	5.13e-13	6.17e-11	No
tube morphogenesis (GO:0035239)	500	108	52.01	+	2.08	6.17e-11	6.25e-09	No
regulation of plasma membrane bounded cell projection organization (GO:0120035)	139	30	14.46	+	2.07	0.000757	0.0182	No
sensory organ development (GO:0007423)	461	99	47.95	+	2.06	5.49e-10	4.87e-08	No
positive regulation of intracellular signal transduction (GO:1902533)	177	38	18.41	+	2.06	0.000137	0.00413	No
instar larval or pupal development (GO:0002165)	541	116	56.27	+	2.06	1.82e-11	1.92e-09	No
regulation of cell projection organization (GO:0031344)	140	30	14.56	+	2.06	0.000792	0.0188	No
regulation of neuron differentiation (GO:0045664)	168	36	17.48	+	2.06	0.000235	0.00676	No
animal organ development (GO:0048513)	1180	252	122.74	+	2.05	2.24e-24	1.72e-21	No
regulation of transport (GO:0051049)	249	53	25.9	+	2.05	8.9e-06	0.000369	No
cellular component assembly involved in morphogenesis (GO:0010927)	141	30	14.67	+	2.05	0.000834	0.0197	No
metamorphosis (GO:0007552)	466	99	48.47	+	2.04	1.02e-09	8.56e-08	No
embryonic development via the syncytial blastoderm (GO:0001700)	180	38	18.72	+	2.03	0.000237	0.00679	No
inorganic ion transmembrane transport (GO:0098660)	219	46	22.78	+	2.02	4.44e-05	0.00161	No
regulation of nervous system development (GO:0051960)	339	71	35.26	+	2.01	4.63e-07	2.36e-05	No
negative regulation of developmental process (GO:0051093)	211	44	21.95	+	2	7.97e-05	0.00262	No
cation transport (GO:0006812)	308	64	32.04	+	2	2.17e-06	9.89e-05	No
negative regulation of macromolecule biosynthetic process (GO:0010558)	414	86	43.06	+	2	3.35e-08	2.21e-06	No
negative regulation of cellular macromolecule biosynthetic process (GO:2000113)	414	86	43.06	+	2	3.35e-08	2.19e-06	No
pattern specification process (GO:0007389)	507	105	52.74	+	1.99	1.17e-09	9.68e-08	No
negative regulation of RNA metabolic process (GO:0051253)	367	76	38.18	+	1.99	2.23e-07	1.27e-05	No
negative regulation of cellular biosynthetic process (GO:0031327)	425	88	44.21	+	1.99	2.21e-08	1.52e-06	No
negative regulation of biosynthetic process (GO:0009890)	425	88	44.21	+	1.99	2.21e-08	1.51e-06	No
regionalization (GO:0003002)	469	97	48.79	+	1.99	4.53e-09	3.56e-07	No
tissue development (GO:0009888)	1062	219	110.47	+	1.98	1.89e-19	7.65e-17	No
imaginal disc development (GO:0007444)	548	113	57	+	1.98	2.39e-10	2.3e-08	No
system development (GO:0048731)	1687	347	175.48	+	1.98	1.04e-31	4.01e-28	No
negative regulation of nucleobase-containing compound metabolic process (GO:0045934)	389	80	40.46	+	1.98	1.32e-07	7.74e-06	No
positive regulation of multicellular organismal process (GO:0051240)	229	47	23.82	+	1.97	6.3e-05	0.00219	No
anatomical structure homeostasis (GO:0060249)	161	33	16.75	+	1.97	0.000749	0.0181	No
anatomical structure morphogenesis (GO:0009653)	1498	307	155.82	+	1.97	2.13e-27	1.82e-24	No
tissue migration (GO:0090130)	171	35	17.79	+	1.97	0.000649	0.0159	No
embryonic morphogenesis (GO:0048598)	240	49	24.96	+	1.96	5.87e-05	0.00208	No
tube development (GO:0035295)	701	143	72.92	+	1.96	1.68e-12	1.85e-10	No
wing disc morphogenesis (GO:0007472)	280	57	29.13	+	1.96	1.17e-05	0.000475	No
synaptic signaling (GO:0099536)	226	46	23.51	+	1.96	8.82e-05	0.00283	No
cell development (GO:0048468)	1327	270	138.03	+	1.96	2.22e-23	1.22e-20	No
cell migration (GO:0016477)	295	60	30.69	+	1.96	7.9e-06	0.000331	No
respiratory system development (GO:0060541)	242	49	25.17	+	1.95	6.29e-05	0.00219	No
epithelial cell development (GO:0002064)	356	72	37.03	+	1.94	1.27e-06	6.09e-05	No
imaginal disc-derived wing morphogenesis (GO:0007476)	272	55	28.29	+	1.94	2.07e-05	0.000792	No
ameboidal-type cell migration (GO:0001667)	183	37	19.04	+	1.94	0.000444	0.0115	No
negative regulation of cell communication (GO:0010648)	343	69	35.68	+	1.93	2.02e-06	9.33e-05	No
negative regulation of signaling (GO:0023057)	343	69	35.68	+	1.93	2.02e-06	9.28e-05	No
epithelium development (GO:0060429)	976	196	101.52	+	1.93	2.16e-16	6.94e-14	No
regulation of cell development (GO:0060284)	294	59	30.58	+	1.93	1.21e-05	0.000486	No
trans-synaptic signaling (GO:0099537)	225	45	23.4	+	1.92	0.000137	0.00413	No
regulation of neurogenesis (GO:0050767)	240	48	24.96	+	1.92	9.12e-05	0.00291	No
cation transmembrane transport (GO:0098655)	205	41	21.32	+	1.92	0.000362	0.00969	No
positive regulation of RNA biosynthetic process (GO:1902680)	421	84	43.79	+	1.92	2.31e-07	1.29e-05	No
positive regulation of transcription, DNA-templated (GO:0045893)	421	84	43.79	+	1.92	2.31e-07	1.28e-05	No
positive regulation of nucleic acid-templated transcription (GO:1903508)	421	84	43.79	+	1.92	2.31e-07	1.27e-05	No
regulation of localization (GO:0032879)	411	82	42.75	+	1.92	2.73e-07	1.48e-05	No
positive regulation of molecular function (GO:0044093)	246	49	25.59	+	1.91	7.63e-05	0.00258	No
negative regulation of multicellular organismal process (GO:0051241)	206	41	21.43	+	1.91	0.000373	0.00988	No
regulation of anatomical structure size (GO:0090066)	247	49	25.69	+	1.91	0.000111	0.00347	No
epithelial cell differentiation (GO:0030855)	409	81	42.54	+	1.9	5.45e-07	2.75e-05	No
anterograde trans-synaptic signaling (GO:0098916)	223	44	23.2	+	1.9	0.000276	0.00767	No
regulation of cell communication (GO:0010646)	839	165	87.27	+	1.89	4.58e-13	5.79e-11	No
regulation of cellular component organization (GO:0051128)	799	157	83.11	+	1.89	1.73e-12	1.88e-10	No
regulation of signaling (GO:0023051)	845	166	87.9	+	1.89	3.64e-13	4.68e-11	No
epithelium migration (GO:0090132)	163	32	16.96	+	1.89	0.00183	0.039	No
behavior (GO:0007610)	571	112	59.4	+	1.89	3.85e-09	3.12e-07	No
regulation of developmental process (GO:0050793)	723	141	75.21	+	1.87	4.06e-11	4.17e-09	No
positive regulation of RNA metabolic process (GO:0051254)	437	85	45.46	+	1.87	5.46e-07	2.73e-05	No
positive regulation of catalytic activity (GO:0043085)	216	42	22.47	+	1.87	0.000502	0.0127	No
positive regulation of gene expression (GO:0010628)	510	99	53.05	+	1.87	5.47e-08	3.43e-06	No
positive regulation of nucleobase-containing compound metabolic process (GO:0045935)	459	89	47.75	+	1.86	3.08e-07	1.64e-05	No
columnar/cuboidal epithelial cell development (GO:0002066)	320	62	33.29	+	1.86	2.51e-05	0.000935	No
regulation of cellular component biogenesis (GO:0044087)	315	61	32.77	+	1.86	2.26e-05	0.000854	No
positive regulation of macromolecule biosynthetic process (GO:0010557)	471	91	48.99	+	1.86	2.9e-07	1.56e-05	No
cell fate commitment (GO:0045165)	332	64	34.53	+	1.85	1.64e-05	0.000647	No
negative regulation of signal transduction (GO:0009968)	322	62	33.49	+	1.85	2.64e-05	0.000978	No
negative regulation of gene expression (GO:0010629)	551	106	57.31	+	1.85	2.44e-08	1.65e-06	No
columnar/cuboidal epithelial cell differentiation (GO:0002065)	334	64	34.74	+	1.84	2.48e-05	0.000928	No
cell differentiation (GO:0030154)	1679	321	174.65	+	1.84	3.72e-24	2.61e-21	No
regulation of transcription by RNA polymerase II (GO:0006357)	686	131	71.36	+	1.84	7.57e-10	6.55e-08	No
positive regulation of developmental process (GO:0051094)	220	42	22.88	+	1.84	0.000579	0.0145	No
regulation of multicellular organismal development (GO:2000026)	553	105	57.52	+	1.83	5.4e-08	3.41e-06	No
positive regulation of cellular biosynthetic process (GO:0031328)	506	96	52.63	+	1.82	2.3e-07	1.3e-05	No
positive regulation of biosynthetic process (GO:0009891)	506	96	52.63	+	1.82	2.3e-07	1.29e-05	No
cellular developmental process (GO:0048869)	1722	326	179.12	+	1.82	5.02e-24	3.23e-21	No
regulation of response to stimulus (GO:0048583)	962	182	100.07	+	1.82	4.86e-13	5.95e-11	No
regulation of cell differentiation (GO:0045595)	387	73	40.26	+	1.81	9.91e-06	0.000406	No
regulation of multicellular organismal process (GO:0051239)	743	140	77.29	+	1.81	4.59e-10	4.12e-08	No
embryo development ending in birth or egg hatching (GO:0009792)	202	38	21.01	+	1.81	0.00162	0.0354	No
regulation of signal transduction (GO:0009966)	739	139	76.87	+	1.81	6.07e-10	5.32e-08	No
wing disc development (GO:0035220)	378	71	39.32	+	1.81	1.19e-05	0.000481	No
cell motility (GO:0048870)	346	64	35.99	+	1.78	4.98e-05	0.00178	No
multicellular organism development (GO:0007275)	2307	425	239.97	+	1.77	3.8e-30	5.85e-27	No
negative regulation of response to stimulus (GO:0048585)	391	72	40.67	+	1.77	2.25e-05	0.000854	No
negative regulation of nitrogen compound metabolic process (GO:0051172)	572	105	59.5	+	1.76	2.51e-07	1.37e-05	No
negative regulation of cellular process (GO:0048523)	1205	221	125.34	+	1.76	1.5e-14	2.51e-12	No
embryo development (GO:0009790)	525	96	54.61	+	1.76	1.06e-06	5.14e-05	No
localization of cell (GO:0051674)	351	64	36.51	+	1.75	7.8e-05	0.0026	No
regulation of biological quality (GO:0065008)	1293	235	134.5	+	1.75	3.65e-15	7.03e-13	No
cytoskeleton organization (GO:0007010)	578	105	60.12	+	1.75	4.04e-07	2.09e-05	No
cellular homeostasis (GO:0019725)	221	40	22.99	+	1.74	0.00186	0.0395	No
regulation of cellular biosynthetic process (GO:0031326)	1329	240	138.24	+	1.74	3.57e-15	7.05e-13	No
regulation of RNA biosynthetic process (GO:2001141)	1130	204	117.54	+	1.74	7.28e-13	8.49e-11	No
regulation of transcription, DNA-templated (GO:0006355)	1130	204	117.54	+	1.74	7.28e-13	8.37e-11	No
regulation of nucleic acid-templated transcription (GO:1903506)	1130	204	117.54	+	1.74	7.28e-13	8.24e-11	No
ion transmembrane transport (GO:0034220)	294	53	30.58	+	1.73	0.000385	0.0102	No
regulation of biosynthetic process (GO:0009889)	1332	240	138.55	+	1.73	5.39e-15	9.65e-13	No
regulation of cellular macromolecule biosynthetic process (GO:2000112)	1280	230	133.15	+	1.73	2.42e-14	3.8e-12	No
response to external stimulus (GO:0009605)	913	164	94.97	+	1.73	2.55e-10	2.37e-08	No
regulation of macromolecule biosynthetic process (GO:0010556)	1286	231	133.77	+	1.73	2.66e-14	4.1e-12	No
regulation of RNA metabolic process (GO:0051252)	1248	224	129.82	+	1.73	7.46e-14	1.08e-11	No
regulation of nucleobase-containing compound metabolic process (GO:0019219)	1304	234	135.64	+	1.73	1.85e-14	3.04e-12	No
oogenesis (GO:0048477)	613	110	63.76	+	1.73	3.09e-07	1.63e-05	No
negative regulation of biological process (GO:0048519)	1405	252	146.15	+	1.72	1.28e-15	2.9e-13	No
negative regulation of macromolecule metabolic process (GO:0010605)	705	126	73.33	+	1.72	6.09e-08	3.72e-06	No
regulation of molecular function (GO:0065009)	443	79	46.08	+	1.71	2.38e-05	0.000895	No
cell-cell signaling (GO:0007267)	354	63	36.82	+	1.71	0.000165	0.00488	No
female gamete generation (GO:0007292)	680	121	70.73	+	1.71	1.44e-07	8.43e-06	No
regulation of organelle organization (GO:0033043)	416	74	43.27	+	1.71	3.97e-05	0.00145	No
positive regulation of cell communication (GO:0010647)	377	67	39.22	+	1.71	9.74e-05	0.00309	No
positive regulation of signaling (GO:0023056)	377	67	39.22	+	1.71	9.74e-05	0.00308	No
positive regulation of signal transduction (GO:0009967)	345	61	35.89	+	1.7	0.000268	0.00756	No
anatomical structure development (GO:0048856)	2680	473	278.77	+	1.7	2.52e-30	6.47e-27	No
positive regulation of cellular metabolic process (GO:0031325)	756	133	78.64	+	1.69	5.85e-08	3.64e-06	No
positive regulation of macromolecule metabolic process (GO:0010604)	757	133	78.74	+	1.69	5.95e-08	3.67e-06	No
negative regulation of cellular metabolic process (GO:0031324)	615	108	63.97	+	1.69	1.17e-06	5.63e-05	No
positive regulation of metabolic process (GO:0009893)	818	143	85.09	+	1.68	1.88e-08	1.31e-06	No
developmental process (GO:0032502)	2769	484	288.03	+	1.68	3.43e-30	6.61e-27	No
regulation of gene expression (GO:0010468)	1516	264	157.69	+	1.67	4.94e-15	9.06e-13	No
negative regulation of metabolic process (GO:0009892)	752	130	78.22	+	1.66	1.98e-07	1.14e-05	No
positive regulation of nitrogen compound metabolic process (GO:0051173)	732	126	76.14	+	1.65	3.64e-07	1.9e-05	No
positive regulation of cellular process (GO:0048522)	1303	224	135.54	+	1.65	3.12e-12	3.34e-10	No
anatomical structure formation involved in morphogenesis (GO:0048646)	538	92	55.96	+	1.64	1.92e-05	0.000744	No
positive regulation of biological process (GO:0048518)	1473	250	153.22	+	1.63	4.82e-13	5.98e-11	No
ion transport (GO:0006811)	490	83	50.97	+	1.63	7.47e-05	0.00255	No
positive regulation of response to stimulus (GO:0048584)	446	75	46.39	+	1.62	0.000176	0.00513	No
homeostatic process (GO:0042592)	460	77	47.85	+	1.61	0.00021	0.00607	No
regulation of nitrogen compound metabolic process (GO:0051171)	1806	302	187.86	+	1.61	3.28e-15	6.82e-13	No
regulation of cellular metabolic process (GO:0031323)	1882	314	195.77	+	1.6	1e-15	2.58e-13	No
response to chemical (GO:0042221)	1109	185	115.36	+	1.6	3.52e-09	2.89e-07	No
regulation of macromolecule metabolic process (GO:0060255)	1930	320	200.76	+	1.59	1.03e-15	2.56e-13	No
regulation of primary metabolic process (GO:0080090)	1826	300	189.94	+	1.58	3.72e-14	5.62e-12	No
response to abiotic stimulus (GO:0009628)	434	71	45.14	+	1.57	0.000612	0.0151	No
regulation of catalytic activity (GO:0050790)	379	62	39.42	+	1.57	0.00157	0.0346	No
regulation of metabolic process (GO:0019222)	2068	338	215.11	+	1.57	7.06e-16	1.88e-13	No
cellular process involved in reproduction in multicellular organism (GO:0022412)	880	142	91.54	+	1.55	1.66e-06	7.8e-05	No
regulation of cellular process (GO:0050794)	3528	569	366.98	+	1.55	2.57e-28	2.83e-25	No
germ cell development (GO:0007281)	735	118	76.45	+	1.54	1.69e-05	0.000665	No
developmental process involved in reproduction (GO:0003006)	837	134	87.06	+	1.54	5.03e-06	0.000222	No
multicellular organismal process (GO:0032501)	3586	572	373.01	+	1.53	1.94e-27	1.87e-24	No
regulation of biological process (GO:0050789)	3839	608	399.33	+	1.52	4.67e-29	6e-26	No
cellular component organization (GO:0016043)	2612	413	271.7	+	1.52	1.44e-17	5.04e-15	No
cell communication (GO:0007154)	1399	220	145.52	+	1.51	7.26e-09	5.43e-07	No
transmembrane transport (GO:0055085)	592	93	61.58	+	1.51	0.000286	0.00788	No
biological regulation (GO:0065007)	4292	673	446.45	+	1.51	2.32e-32	1.79e-28	No
signaling (GO:0023052)	1330	206	138.35	+	1.49	8.07e-08	4.86e-06	No
system process (GO:0003008)	725	112	75.41	+	1.49	0.000119	0.00369	No
cellular component organization or biogenesis (GO:0071840)	2739	423	284.91	+	1.48	2.09e-16	7e-14	No
gamete generation (GO:0007276)	947	146	98.51	+	1.48	9.86e-06	0.000406	No
sexual reproduction (GO:0019953)	1126	173	117.13	+	1.48	1.7e-06	7.95e-05	No
multi-organism reproductive process (GO:0044703)	1127	173	117.23	+	1.48	1.72e-06	8.01e-05	No
multicellular organismal reproductive process (GO:0048609)	1120	171	116.5	+	1.47	2.64e-06	0.000119	No
reproductive process (GO:0022414)	1241	189	129.09	+	1.46	8.8e-07	4.32e-05	No
signal transduction (GO:0007165)	1094	165	113.8	+	1.45	8.65e-06	0.00036	No
response to stimulus (GO:0050896)	2686	401	279.4	+	1.44	2.09e-13	2.73e-11	No
localization (GO:0051179)	2132	318	221.77	+	1.43	2.48e-10	2.33e-08	No
transport (GO:0006810)	1626	237	169.14	+	1.4	5.47e-07	2.72e-05	No
cellular component assembly (GO:0022607)	990	144	102.98	+	1.4	0.000169	0.00494	No
establishment of localization (GO:0051234)	1687	245	175.48	+	1.4	4.27e-07	2.19e-05	No
multi-organism process (GO:0051704)	1443	208	150.1	+	1.39	6.3e-06	0.000271	No
organelle organization (GO:0006996)	1731	243	180.06	+	1.35	5.29e-06	0.000232	No
protein modification process (GO:0036211)	1097	151	114.11	+	1.32	0.001	0.023	No
reproduction (GO:0000003)	1454	200	151.24	+	1.32	0.000146	0.00437	No
cellular response to stimulus (GO:0051716)	1582	217	164.56	+	1.32	7.48e-05	0.00254	No
macromolecule modification (GO:0043412)	1200	164	124.82	+	1.31	0.000793	0.0188	No
multicellular organism reproduction (GO:0032504)	1335	182	138.87	+	1.31	0.000425	0.0111	No
cellular component biogenesis (GO:0044085)	1134	154	117.96	+	1.31	0.00165	0.036	No
cellular process (GO:0009987)	6661	855	692.88	+	1.23	3.25e-16	1e-13	No
biological_process (GO:0008150)	11296	1232	1175.01	+	1.05	0.000123	0.00377	No
peptide metabolic process (GO:0006518)	399	22	41.5	-	0.53	0.00169	0.0368	No
translation (GO:0006412)	309	15	32.14	-	0.47	0.00195	0.0407	No
peptide biosynthetic process (GO:0043043)	314	15	32.66	-	0.46	0.00151	0.0335	No
electron transport chain (GO:0022900)	98	1	10.19	-	0.1	0.00142	0.0316	No
