## Supplementary material for "Codon clusters with biased synonymous codon usage represent hidden functional domains in protein-coding DNA sequences": Table_S5.xlsx

### Sheet: Dmel
#Gene_name	ref_website	CDS_seq	AA_seq	D34_AA_align	AA_start	len/AA	D34_AA	D34_NT
Dmel_Nav1_para	http://flybase.org/reports/FBgn0285944	ATGACAGAAGATTCCGACTCGATATCTGAGGAAGAACGCAGTTTGTTCCGTCCCTTTACCCGCGAATCATTGGTGCAAATCGAACAACGCATTGCCGCTGAACATGAAAAGCAGAAGGAGCTGGAAAGAAAGAGAGCCGAGGGAGAGGTGCCGCAATATGGTCGCAAGAAAAAACAAAAAGAAATCCGATATGATGACGAGGACGAGGATGAAGGTCCACAACCGGATCCTACACTTGAACAGGGTGTGCCAATACCTGTTCGATTGCAGGGCAGCTTCCCGCCGGAATTGGCCTCCACTCCTCTCGAGGATATCGATCCCTACTACAGCAATGTACTGACATTCGTAGTTGTAAGCAAAGGAAAAGATATTTTTCGCTTTTCTGCATCAAAAGCAATG…	MTEDSDSISEEERSLFRPFTRESLVQIEQRIAAEHEKQKELERKRAEGEVPQYGRKKKQKEIRYDDEDEDEGPQPDPTLEQGVPIPVRLQGSFPPELASTPLEDIDPYYSNVLTFVVVSKGKDIFRFSASKAMWMLDPFNPIRRVAIYILVHPLFSLFIITTILVNCILMIMPTTPTVESTEVIFTGIYTFESAVKVMARGFILCPFTYLRDAWNWLDFVVIALAYVTMGIDLGNLAALRTFRVLRALKTVAIVPGLKTIVGAVIESVKNLRDVIILTMFSLSVFALMGLQIYMGVLTQKCIKKFPLDGSWGNLTDENWDYHNRNSSNWYSEDEGISFPLCGNISGAGQCDDDYVCLQGFGPNPNYGYTSFDSFGWAFLSAFRLMTQDFWEDLYQLVLR…	DNFNEQKKKAGGSLEMFMTEDQKKYYNAMKKMGSKKPLKAIPRPRWRPQAIVFE	1561	54	DNFNEQKKKAGGSLEMFMTEDQKKYYNAMKKMGSKKPLKAIPRPRWRPQAIVFE	GATAATTTTAATGAGCAAAAGAAAAAAGCAGGTGGATCATTAGAAATGTTCATGACAGAAGATCAGAAAAAGTACTATAATGCTATGAAAAAGATGGGCTCTAAAAAACCATTAAAAGCCATTCCAAGACCAAGGTGGCGACCACAAGCAATAGTCTTTGAA
Dmel_Nav2_NaCP60E	http://flybase.org/reports/FBgn0085434	ATGAGTGATGATCAAGCGACGTTCAACGATGAGAAAGCTGTCGCCAAGCACCAGGTTGTCGCGTACACGCAGAGGTCGCAGGTTAAGCACGAGAACCGGCACATCCAGCTGGTGCGGGAGTACGGCTTCCACCCGCGCACTAAGGCCTCCGTGGAGGACGGCGACGTGCTGCCCCGCAAATTCGAGCCCTTTCCGGAGCACATGTACGGAAAGCCGCTGGAGGAGATTGACACCTTCATTTACGAGGAGACCTTCTGTGTAGTATCTAAGCGGTTCCGGAAGAACTACATCCATCGCTTCACGGGCACCAAGAGCCTCTTCCTCTTCTACCCATGGAGCCCAGCAAGGCGCGTTTGCGTCTACATCGCCACCAACCAGTTCTTCGACTACTGCGTCATG…	MSDDQATFNDEKAVAKHQVVAYTQRSQVKHENRHIQLVREYGFHPRTKASVEDGDVLPRKFEPFPEHMYGKPLEEIDTFIYEETFCVVSKRFRKNYIHRFTGTKSLFLFYPWSPARRVCVYIATNQFFDYCVMATILFNCIFLAMTETVEEAEYIFLAIYSIEMVIKIIAKGFLLNKYTYLRNPWNWLDFVVITSGYATIGMEVGNLAGLRTFRVLRALKTVSIMPGLKTIINALLHSFRQLAEVMTLTIFCLMVFALFALQVYMGELRNKCVRQVPTDWTNVSHTDWQIWVNDTDNWLYDEDELPVLCGNLTGARHCPFEYVCLCVGENPNHGYTNFDNFMWSMLTTFQLITLDYWENVYNMVLATCGPMSVSFFTVVVFFGSFYLINLMLAVVALSY…	FIGVIIDNFNMLKKKYEGGVLEMFLTESQKHYYTAMKKLGRKKPQKVIKRPINHFLAMFYDLSNSRR	2003	67	FIGVIIDNFNMLKKKYEGGVLEMFLTESQKHYYTAMKKLGRKKPQKVIKRPINHFLAMFYDLSNSRR	TTCATTGGAGTTATTATTGATAACTTTAACATGCTTAAGAAGAAGTATGAAGGAGGAGTGTTGGAAATGTTTCTCACCGAATCTCAAAAACACTATTACACGGCTATGAAAAAATTGGGACGAAAGAAACCACAGAAAGTTATTAAGCGACCTATAAATCATTTTTTAGCTATGTTTTATGATTTATCCAATTCGAGAAGG

### Sheet: Dpse
#Gene_name	ref_website	CDS_seq	AA_seq	D34_AA_align	AA_start	len/AA	D34_AA	D34_NT
Dpse_Nav1_GA22114	http://flybase.org/reports/FBgn0082095.html	ATGACAGAAGATTCCGACTCGATATCTGAGGAAGAACGCAGTTTGTTCCGTCCCTTTACCCGCGAATCATTGGTGCAAATCGAACAACGCATTGCCGCTGAACATGAAAAGCAGAAGGAGCTGGAAAGAAAGAGAGCCGAGGGAGAGGTGCCGCAATATGGTCGCAAGAAAAAACAAAAAGAAATCCGATATGATGACGAGGACGAGGATGAAGGTCCACAACCGGATCCTACACTTGAACAGGGTGTGCCAATACCTGTTCGACTGCAGGGCAGCTTCCCTCCGGAATTGGCCTCCACTCCTCTCGAGGATATCGATCCCTTCTACAGCAATATACTGACATTCGTAGTTGTAAGCAAAGGAAAAGATATTTTTCGCTTTTCTGCATCAAAAGCAATG…	MTEDSDSISEEERSLFRPFTRESLVQIEQRIAAEHEKQKELERKRAEGEVPQYGRKKKQKEIRYDDEDEDEGPQPDPTLEQGVPIPVRLQGSFPPELASTPLEDIDPFYSNILTFVVVSKGKDIFRFSASKAMWLLDPFNPIRRVAIYILVHPLFSLFIITTILVNCILMIMPTTPTVESTEVIFTGIYTFESAVKVMARGFILCPFTYLRDAWNWLDFVVIALAYVTMGIDLGNLAALRTFRVLRALKTVAIVPGLKTIVGAVIESVKNLRDVIILTMFSLSVFALMGLQIYMGVLTQKCIKKFPLDGSWGNLTDENWDYHNRNSSNWYSEDDGISFPLCGNISGAGQCEDDYVCLQGFGPNPNYGYTSFDSFGWAFLSAFRLMTQDFWEDLYQLVLR…	DNFNEQKKKAGGSLEMFMTEDQKKYYNAMKKMGSKKPLKAIPRPRWRPQAIVFE	1452	54	DNFNEQKKKAGGSLEMFMTEDQKKYYNAMKKMGSKKPLKAIPRPRWRPQAIVFE	GATAATTTTAATGAGCAAAAGAAAAAAGCAGGTGGATCATTAGAAATGTTCATGACAGAAGATCAGAAAAAGTACTATAATGCTATGAAAAAGATGGGCTCTAAAAAACCATTAAAAGCCATTCCAAGACCAAGGTGGCGTCCACAAGCAATAGTCTTTGAA
Dpse_Nav2_GA24638	http://flybase.org/reports/FBgn0246028.html	ATGAGTGATGATCAAGCCGGGGCCAATGATGAAAAAGCTGTTGCCAAACACCAGGTCGTTGCCTACACGCAGAGGTCGCAGGTCAAGCACGAGAACCGGCACATCCAGCTGGTGCGGGAATATGGCTTCCACCCGCGCACCAAAGCCTCCGTGGAGGACGGCGATGTGCTGCCGCGGAAGTTTGAGCCCTTTCCGGAGGATATGTACGGCAAGCCGCTCGAGGAGATTGACACCTTCATATACGAGGAGACATTCTGTGTGGTTTCGAAACGCTTTCGCAAGAATTACATCCATCGTTTCACAGGCACCAAGAGCCTATTCCTCTTCCATCCATGGAGTCCAGCGCGGCGCGTGTGCGTCTATATCGCAACGAACCAATTTTTCGACTACTGCGTCATG…	MSDDQAGANDEKAVAKHQVVAYTQRSQVKHENRHIQLVREYGFHPRTKASVEDGDVLPRKFEPFPEDMYGKPLEEIDTFIYEETFCVVSKRFRKNYIHRFTGTKSLFLFHPWSPARRVCVYIATNQFFDYCVMATILFNCIFLAMTETVEEAEYIFLAIYSIEMVIKIIAKGFLLNKYTYLRNPWNWLDFVVITSGYATIGMEVGNLAGLRTFRVLRALKTVSIMPGLKTIINALLHSFRQLAEVMTLTIFCLMVFALFALQVYMGELRNKCVRHVPSEWSNVSHLDWHMWVNDTDNWLFDDEEMPVLCGNLTGARHCPFGYMCICVGENPNHENTNFDNFMWSMLTTFQLITLDYWENVYNMVLATCGPMSVIFFTVVVFFGSFYLINLMLAVVALSY…	FIGVIIDNFNMLKKKYEGGVLEMFLTESQKHYYTAMKKLGRKKPQKVIKRPINHFLAMFYDLSNSRR	2008	67	FIGVIIDNFNMLKKKYEGGVLEMFLTESQKHYYTAMKKLGRKKPQKVIKRPINHFLAMFYDLSNSRR	TTCATTGGAGTTATCATTGATAACTTCAATATGCTCAAGAAGAAGTATGAAGGAGGAGTGTTGGAAATGTTTCTCACCGAATCTCAAAAACACTATTACACGGCTATGAAAAAATTGGGACGAAAGAAACCACAGAAAGTTATTAAGCGACCTATAAATCATTTTTTAGCTATGTTTTATGATTTATCCAATTCGAGAAGG

### Sheet: Agam
#Gene_name	ref_website	CDS_seq	AA_seq	D34_AA_align	AA_start	len/AA	D34_AA	D34_NT
Agam_Nav1_AGAP004707	https://www.vectorbase.org/Anopheles_gambiae/Gene/Summary?g=AGAP004707;r=2L:2358158-2431617	ATGACCGAAGACTCCGATTCGATATCTGAGGAAGAACGTAGTTTGTTCCGTCCTTTCACTCGTGAATCATTACAAGCTATCGAAGCACGCATTGCAGATGAAGAAGCCAAACAGCGAGAATTGGAAAGAAAACGAGCTGAGGGGGAGATACGCTACGATGACGAGGATGAGGATGAAGGTCCCCAACCGGACCCTACTCTTGAACAGGGTGTACCAGTCCCAGTTCGAATGCAAGGCAGCTTCCCCCCGGAGTTGGCCTCCACGCCTCTCGAGGATATTGACAGTTTCTATTCAAATCAAAGGACATTCGTAGTGATTAGTAAAGGAAAAGATATATTTCGTTTCTCCGCAACTAACGCATTATATGTACTTGATCCGTTTAACCCCATACGCCGCGTA…	MTEDSDSISEEERSLFRPFTRESLQAIEARIADEEAKQRELERKRAEGEIRYDDEDEDEGPQPDPTLEQGVPVPVRMQGSFPPELASTPLEDIDSFYSNQRTFVVISKGKDIFRFSATNALYVLDPFNPIRRVAIYILVHPLFSLFIITTILVNCILMIMPTTPTVESTEVIFTGIYTFESAVKVMARGFILQPFTYLRDAWNWLDFVVIALAYVTMGIDLGNLAALRTFRVLRALKTVAIVPGLKTIVGAVIESVKNLRDVIILTMFSLSVFALMGLQIYMGVLTQKCIKEFPLDGSWGNLTDESWELFNSNDTNWFYSESGDIPLCGNSSGAGQCDEGYICLQGYGKNPNYGYTSFDTFGWAFLSAFRLMTQDYWENLYQLVLRSAGPWHMLFFIVI…	DNFNEQKKKAGGSLEMFMTEDQKKYYNAMKKMGSKKPLKAIPRPRWRPQAIVFE	1554	54	DNFNEQKKKAGGSLEMFMTEDQKKYYNAMKKMGSKKPLKAIPRPRWRPQAIVFE	GACAACTTCAATGAACAGAAAAAGAAAGCTGGTGGATCGCTAGAAATGTTCATGACAGAGGATCAGAAAAAGTACTATAATGCAATGAAAAAAATGGGTTCGAAGAAACCTCTAAAGGCAATTCCTCGTCCAAGGTGGCGGCCTCAAGCAATAGTTTTTGAA
Agam_Nav2_AGAP007086	https://www.vectorbase.org/Anopheles_gambiae/Gene/Summary?g=AGAP007086	ATGTCCAAAACATTAGCACAGTGGAGTATCGCCGCGTTGAAGCGTGGACAGAAGAAGGTTTTTGGGCAAATTGACATTGCAAAGCATCAGGTTGTTGCGTATACCGAAAAGTCCCAGGACAAACATGAGTCACGTCACATTCAGCTCGTGCGGGAGTATGGCTTTCATCCTCGATCGAAGGTACAGGTCGAGGATGGTGCCCTGCTGCCGCGCAAATTCGAACCCTTCCCCAACGACATGTACGGCCGACCGCTGGAGGAAATCGATAACTTCATCTACGAAGAGACCTTCTGCGTGGTGTCGAAGCGCTTTCGGAAGAACTACATCCATCGGTTCACGGGCACGAAAAGTTTGTTCTGTTTCACCCCGTGGAGCCCGACCCGACGTGCCTGCGTCTAC…	MSKTLAQWSIAALKRGQKKVFGQIDIAKHQVVAYTEKSQDKHESRHIQLVREYGFHPRSKVQVEDGALLPRKFEPFPNDMYGRPLEEIDNFIYEETFCVVSKRFRKNYIHRFTGTKSLFCFTPWSPTRRACVYLATNQFFDYFVMATILFNCIFLAMSETIEEAEYIFLAIYTSEMIIKMIAKGFILNKYTYLRNPWNWLDFVVITSGYATIALDVGNLAGLRTFRVLRALKTVSIMPGLKTIINALLHSFKQLAEVMTLTIFCLMVFALFALQVYMGELRNKCVKNLPSDLTNVTHEDWYMWVNDTQNWIVDEDDMPMLCGNLTGARHCPPEYTCLCIGENPNHGYTNFDNFMWSMLTTFQLITLDYWENVYNMVLATCGPMSVSFFTVVVFFGSFYL…	FIGVIIDNFNMLKKKYEGGVLEMFLTESQKHYYTAMKKLGRKKPQKVIKRPINQFLAMFYDLSNSRR	2128	67	FIGVIIDNFNMLKKKYEGGVLEMFLTESQKHYYTAMKKLGRKKPQKVIKRPINQFLAMFYDLSNSRR	TTCATCGGAGTTATCATCGATAACTTTAACATGCTGAAGAAGAAGTACGAGGGCGGCGTGCTGGAAATGTTCCTGACCGAGTCGCAGAAGCATTACTACACCGCGATGAAGAAGCTGGGCCGCAAAAAGCCGCAGAAGGTGATCAAGCGCCCGATCAATCAGTTTCTAGCGATGTTTTACGATCTTTCCAATTCAAGACGC

### Sheet: Bmor
#Gene_name	ref_website	CDS_seq	AA_seq	D34_AA_align	AA_start	len/AA	D34_AA	D34_NT
Bmor_Nav1_BGIBMGA001557	https://www.ncbi.nlm.nih.gov/protein/NP_001136084.1	ATGTCCGAGGACTTGGACTCGATCAGCGAGGAAGAACGAAGCTTGTTCCGACCCTTCACACGAGAGTCTCTGGCCGCAATCGAAGCCCGCATAGCTGAAGAGCATGCCAAGCAAAAAGAACTCGAGAAAAAACGAGCGGAAGGCGAGGTGCGTTACGATGATGAGGATGAGGACGAGGGTCCCCAGCCGGACGCTACCTTGGAGCAAGGTCTACCACTGCCGGTGCGCATGCAAGGGTCCTTCCCGCTCGAACTCGCCTCTACACCACTCGAGGACATCGACCCCTTCTACCACAATCAGACAACCTTCGTAGTTATAAGCAAGGGTAAAGATATCTTCAGATTTTCGGCGACAAATGCTCTGTGGATATTAGACCCATTTAATCCCATAAGAAGAGTG…	MSEDLDSISEEERSLFRPFTRESLAAIEARIAEEHAKQKELEKKRAEGEVRYDDEDEDEGPQPDATLEQGLPLPVRMQGSFPLELASTPLEDIDPFYHNQTTFVVISKGKDIFRFSATNALWILDPFNPIRRVAIYILVHPLFSLFIITTILVNCILMIMPTTPTVESTEVIFTGIYTFESAVKVMARGFILQPFTYLRDAWNWLDFVVIALAYVTMGIDLGNLAALRTFRVLRALKTVAIVPGLKTIVGAVIESVKNLRDVIILTMFSLSVFALMGLQIYMGVLTQKCVKVFPEDGSWGNLTDENWERFCQNETNWYGEGGDYPLCGNSSGAGQCEPGYVCLQGFGPNPNYGYTSFDTFGWAFLSAFRLMTQDYWENLYQLVLRSAGSWHVLFFVVII…	DNFNEQKKKAGGSLEMFMTEDQKKYYNAMKKMGSKKPLKAIPRPRWRPQAIVFE	1547	54	DNFNEQKKKAGGSLEMFMTEDQKKYYNAMKKMGSKKPLKAIPRPRWRPQAIVFE	GACAACTTCAACGAACAGAAAAAGAAAGCCGGGGGCAGTCTCGAAATGTTCATGACTGAAGATCAAAAGAAATACTATAACGCCATGAAGAAAATGGGTTCTAAAAAGCCTTTGAAAGCGATTCCAAGACCAAGGTGGCGACCACAAGCAATCGTGTTCGAG
Bmor_Nav2_BGIBMGA004118	https://www.ncbi.nlm.nih.gov/protein/NP_001245290.1	ATGGACGAGGACGAAAGGCGGCTCTCGTTTCCGCCGCCGGCGCCGCTCAACTCGCCCGGCGAAGAGATCGATGGCTCACGCCTGCTCGGCGAGATCGTGCGGACCCTCGAGGCCACAAACCCCGAGGCCGCAGCGCCGCTCGTTGCTTCACAGTCACGCGATGCTCTCGATTCAGAATGTGAGAAACCCCGTCGCGAGGAACTGCGCATCCCACTCGAAGGTGTTAAGTTCTCGAGCGAGATCAACGGTGGCAGCGGTGGCGGGGGCGGAGGGCGAGAAGAGCCCCGGGCTGCGGTCACGCCGTTCACGCGGGAGTCTGCAAGGCGCGCTGGGTCGCGGGGGGCACAGCTCGTGCGTGAATTTGGCTTCATGCCGCGGCGCCGACTTAGCGTTGAAGAT…	MDEDERRLSFPPPAPLNSPGEEIDGSRLLGEIVRTLEATNPEAAAPLVASQSRDALDSECEKPRREELRIPLEGVKFSSEINGGSGGGGGGREEPRAAVTPFTRESARRAGSRGAQLVREFGFMPRRRLSVEDGARLPRKYEPFPPKLYGRPLEEIDNFIYDETFCVVSKRFRKNYIHRFTATRSLFWWSPWSPVRRACVYLSTDQYFDYFVMATILLNCVFLAMSETIEEAEYIFLAIYTAEMIIKCIAKGFILNKYTYLRNPWNWLDFVVITSGYATIGMEVGNLAGLRTFRVLRALETVSIMPGLKTIINALLHSFKQLAEVMTLTIFCLMVFALFALQVYMGELRNKCVKNLVMQPGENFTDEIWSAWVKEPTNWMVDEELVPIICGNLTRARHC…	FIGVIIDNFNMLKKKYEGGVLEMFLTESQKHYYTAMKKLGRKKPQKVIKRPRNQFLAMFYDLSNSRR	1592	67	FIGVIIDNFNMLKKKYEGGVLEMFLTESQKHYYTAMKKLGRKKPQKVIKRPRNQFLAMFYDLSNSRR	TTTATAGGAGTAATAATAGATAATTTTAATATGCTCAAGAAGAAGTATGAAGGAGGAGTATTAGAAATGTTCCTTACAGAAAGCCAAAAACATTATTACACTGCTATGAAGAAACTTGGCAGGAAAAAGCCCCAGAAAGTAATAAAGAGGCCAAGAAATCAATTTCTAGCAATGTTCTATGATTTATCGAATTCGCGTCGT

### Sheet: Amel
#Gene_name	ref_website	CDS_seq	AA_seq	D34_AA_align	AA_start	len/AA	D34_AA	D34_NT
Amel_Nav1_GB42728	http://hymenopteragenome.org/hymenopteramine/report.do?id=124033175	ATGTCCGAAGATTCTGACTCTGTATCAGAGGAAGAAAGAAGTTTGTTCCGTCCGTTCACGCGGGAGTCCCTGGCAGCGATCGAGGCTCGCATCGCCGAGGAACATGCCAAGCAGAAGGAGCTCGAGAAGAAGAGAGCGGAAGGCGAGGGAGGTTTTGGACGGAAGAAAAAGAAAAAAGAAGTTCGATATGACGACGAGGACGAGGACGAGGGTCCTCAGCCGGATCCGATGCTCGAACAAGGAGCACCGATCCCGGTCCGACTGCACAACGAATTTCCACCCGAGTTGGCCTCCACACCTCTCGAGGATATCGATAGCTTCTATCATAATCAAAGGACCTTCGTCGTCATCAGCAAGGGGAAGGACATATTCAGGTTCTCAGCGACAGATGCGATGTGG…	MSEDSDSVSEEERSLFRPFTRESLAAIEARIAEEHAKQKELEKKRAEGEGGFGRKKKKKEVRYDDEDEDEGPQPDPMLEQGAPIPVRLHNEFPPELASTPLEDIDSFYHNQRTFVVISKGKDIFRFSATDAMWILDPFNPIRRVAIYILVHPLFSLFIITTILVNCILMIMPTTPTIESTEVIFTGIYTFESAVKVMARGFILQPFTYLRDAWNWLDFVVIALAYVTMGIDLGNLAALRTFRVLRALKTVAIVPGLKTIVGAVIESVKNLRDVIILTMFSLSVFALMGLQIYMGVLTQKCIKNFPEDGSWGNLTDENWERFVSNETNWYVDEAKNMPLCGNSSGAGQCLPGYTCLQGYGENPNYGYTSFDTFGWALLSAFRLMTQDYWENLYQLVLRSA…	DNFNEQKKKAGGSLEMFMTEDQKKYYNAMKKMGSKKPLKAIPRPRWRPQAIVFE	1589	54	DNFNEQKKKAGGSLEMFMTEDQKKYYNAMKKMGSKKPLKAIPRPRWRPQAIVFE	GATAACTTTAACGAGCAAAAGAAAAAGGCAGGAGGTTCCCTCGAGATGTTCATGACAGAAGATCAGAAGAAATATTACAACGCTATGAAAAAGATGGGTAGCAAGAAACCACTTAAAGCCATTCCACGTCCAAGGTGGAGGCCGCAAGCAATAGTGTTTGAA
Amel_Nav2_GB47190	http://hymenopteragenome.org/hymenopteramine/report.do?id=124049419	ATGATACCTTCGCAAGGTGGCCGTGAGGGATATAAAGGTTCTCCCAACCCTCCGAGCAACGGCTCTGAGGACAATGGCTTCGCTAATCGACCTCGAGTGGCGGGCCTTTACACGACGAATCTCTTCAGACAAGAGCTCGTTCGATCATCAGAAGAGACTGGTGCTCGATCTCATGGTCCCGCTCGAGATATTCTTGAAAGATCGCCACGAGAGATTGGAAGCCAAAGAAGTTTAAATCTTCCTACGGATATTGCCGAGGAATTTGAGCTGTTGGATCGGTCGAGAATCGGGATTTCGAGAACGCCTCAACCATTGAGAAGGGCAGAGGTAGCCGTTGCTCATTACGAGCCGAGATCTAGATTCGACGAGTCGATCAGGCGAGGGGATCATTATGGATCG…	MIPSQGGREGYKGSPNPPSNGSEDNGFANRPRVAGLYTTNLFRQELVRSSEETGARSHGPARDILERSPREIGSQRSLNLPTDIAEEFELLDRSRIGISRTPQPLRRAEVAVAHYEPRSRFDESIRRGDHYGSSSVERIRGREHEQQEGCVVPDTIRRSHAEFSEQTLWMESGIDNSKIPISTGDFAGRRGQDDSSTFASTSASILISPASETSECDAISPSEVEKPSPPPYTGLSPPEYTEHVYETSETPSPIFPNYPLTSYAEETRHRRSRSSVSDAELEFIVREERLRSEDRFESEHLEKGSRQIESEHRDFSKTIKSTDEDASRSRDVARLRPPLTAVAGASADSGTGDSGSAEIQVDPLGTPRTTTAGEILDGGNGIENGQAANKSMIKTPTNN…	FIGVIIDNFNMLKKKYEGGVLEMFLTESQKHYYTAMKKLGRKKPQKVIKRPMNQILAMFYDLSNSRR	1839	67	FIGVIIDNFNMLKKKYEGGVLEMFLTESQKHYYTAMKKLGRKKPQKVIKRPMNQILAMFYDLSNSRR	TTTATCGGAGTAATTATAGACAACTTTAACATGTTAAAGAAAAAGTACGAAGGTGGAGTGCTAGAAATGTTTTTGACCGAAAGTCAAAAACACTACTACACTGCCATGAAAAAACTTGGCCGTAAAAAGCCGCAAAAAGTGATAAAGCGTCCGATGAATCAAATCCTCGCAATGTTTTACGATCTATCGAATTCACGCAGA

### Sheet: Dpul
#Gene_name	ref_website	CDS_seq	AA_seq	D34_AA_align	AA_start	len/AA	D34_AA	D34_NT
Dpul_Nav1_DappuDraft_50150	http://wfleabase.org/genepage/daphnia/DAPPUDRAFT_50150	ATGCGCTATGACGAAGACGACGAGGACGAAGGACCCAAGGCCGACCCGACGCTGGAGCAAGGCATGCCGTTGCCCATCCGGTTGAACGCCGTCTACTCGCCAGAACTGACGGCCGTCCCCATCGAAGACATCGATCCTTACTACAAAAATCAAAGGACGTTCGTGGTGATCAGCAAAGGCAAAGATATTTTCCGGTTCAGCGCGACGGACGCCATGTGGCTCCTGTCGCCGTTCAATCCCATCCGGCGGGTGGCCATCTACGTCCTCGTTCATCCGCTCTTCTCCTTCTTCATCATTCTGACCATCCTCACCAATTGCATCCTCATGATCATGCCGCCCAACGCCTTCATCGAATCCACTGAGGTGATCTTCACATCGATCTACACGTTCGAGTCCGCG…	MRYDEDDEDEGPKADPTLEQGMPLPIRLNAVYSPELTAVPIEDIDPYYKNQRTFVVISKGKDIFRFSATDAMWLLSPFNPIRRVAIYVLVHPLFSFFIILTILTNCILMIMPPNAFIESTEVIFTSIYTFESAVKVMARGFILKPFTYLRDAWNWLDFIVIALAYVTMGIDLGNLAALRTFRVLRALKTVAIIPGLKTIVGAVIESVKNLRDVIILTLFSLSVFALLGLQIYMGVLTQKCIRSFPSDGSFGNLTDDNYEAFVSNSSNWYKDDTDNYPLCGNSSGAGPCPENYTCLQGYGDNPNYGYTSFDSFGWALLSSFRLMMQDYWENLYQLVLRTAGPWHMLFFIVIIFLGSFYLLNLILAIVAMSYDELQKKAEEEEEAALLEEEAIRVAEAAAA…	DNFNEQKKKAGGSLEMFMTEDQKKYYSAMKKMGSKKPLKAIPRPQWRPQAIVFQ	1530	54	DNFNEQKKKAGGSLEMFMTEDQKKYYSAMKKMGSKKPLKAIPRPQWRPQAIVFQ	GACAATTTCAACGAGCAAAAGAAGAAAGCCGGTGGCTCACTCGAAATGTTCATGACAGAAGACCAGAAGAAATACTACAGCGCCATGAAGAAAATGGGTTCCAAGAAACCGCTGAAAGCTATTCCCAGACCTCAATGGCGGCCCCAAGCGATCGTGTTTCAA
Dpul_Nav2_DappuDraft_40660	http://wfleabase.org/genepage/daphnia/DAPPUDRAFT_40660	ATCGAAGACGGAGCCCCGCTGCCGGCCGCCTTTGAGCCCGTCCCGCTCAACTTGTACGGCAAACCTCTGCAGGAAATCGATCCCACCGTCCGAGACAAGACGTTTGTGGTGGTGTCTAACCGATTCCGGAAGAATTACATCCATCGCTTCTCTGCGTCTCGATCCTGCTTCCTGTTTTCGCCGTGGAATCCGCTCCGGCGCATCGCCATTTACCTGTCGACACATCCGTATTTTGATTACGTCGTCATGACGACCATCCTGCTCAACTGCATCTTCCTGGCCATGACGGAACCCGTAGAACAGGCCGAGTACGTGTTCCTGGGCATCTACTCGTGTGAAATGGTGATCAAAGCCGTGGCCAAAGGACTGGTCCTTGACCGACTGACGTATTTGCGCAGC…	IEDGAPLPAAFEPVPLNLYGKPLQEIDPTVRDKTFVVVSNRFRKNYIHRFSASRSCFLFSPWNPLRRIAIYLSTHPYFDYVVMTTILLNCIFLAMTEPVEQAEYVFLGIYSCEMVIKAVAKGLVLDRLTYLRSPWNWLDFVVILSGYATLAVEIGNLAGLRTFRVLRALKTVSIIPGLRTIINALLKAMRQLMEVMMLIVFCLSVLALFALQVFMGELRNKCIRQWDPNTTELDWHTWIREEDNWLREETGSFRLCGNLTGTWHCPSDHVCLPGLGNNPNFGYTNFDTFPWSMLTTFQLITLDYWENIYNMVLAACGPYTIVFFMIVVFFGAFYLINLMLAVVAMSYDDEAGSNNQEKTKMLTDYREESTFSFDPGKLPLVLLEKGHHADQARQKKARM…	FIGVIIDNFNMLKKRYEGGVLEMFLTESQKHYYTAMKKLGRKKPRKMIRRPMNPYLALFYDISMSRR	1073	67	FIGVIIDNFNMLKKRYEGGVLEMFLTESQKHYYTAMKKLGRKKPRKMIRRPMNPYLALFYDISMSRR	TTCATTGGTGTCATCATCGACAACTTCAACATGCTCAAGAAAAGGTACGAGGGTGGAGTGCTGGAAATGTTCTTGACGGAGAGCCAGAAGCATTACTACACGGCCATGAAGAAACTGGGCCGGAAGAAGCCGCGCAAGATGATCCGGCGTCCCATGAATCCTTATCTGGCCCTCTTTTACGACATTTCCATGTCGAGGCGG

### Sheet: Lgig
#Gene_name	ref_website	CDS_seq	AA_seq	D34_AA_align	AA_start	len/AA	D34_AA	D34_NT
Lgig_Nav1_LOTGIDRAFT_107523	https://www.ncbi.nlm.nih.gov/protein/XP_009063823.1	ATGGAAGTCGATGAGGACGTAGATTCGTGTCCATTTAGGTTATTTACACGGGAGTCGTTGTTTAATATACAACGGCGGATAGCAGAAGAAAATGCTCTTAAACAGACGGAAAAGGTGGAAGCGGAGGAGTCAGAATCCTCAGATGATGAGGCTGATGATGAACCTAGCCACCACGAACCAGAACTTAAGCCAAATCCAAAATTGGAAGCTGGGCGTAAATTACCACCAACATTGGAGGACTTTCCTATGTCTTTGACAGGCAGGGCAGTAGAAGATTTAGATGAATATTATCACAATCAGTTGACATTTGTAGTTATTGGAAGAGATAAAACCATTTACAGATTTTCAGCAACAGATGCTTTGTTCATACTTAGTCCATTTAACATCATTAGAAGAATA…	MEVDEDVDSCPFRLFTRESLFNIQRRIAEENALKQTEKVEAEESESSDDEADDEPSHHEPELKPNPKLEAGRKLPPTLEDFPMSLTGRAVEDLDEYYHNQLTFVVIGRDKTIYRFSATDALFILSPFNIIRRIAIFILVHPYPFVLIFVLVMFTILANCVFMTTADNPPEYVELIFTGIYTVEAIMKILSRGFILKPFTYLREPWNWLDFFVISIAYLTMFIKELGNLSALRTFRVLRALKTVAVIPGLKTIVSALLEAVKRLRDVLILSLFVLSIFALIGMQLYVGALRQKCVYDYRLEIGKNVSHEEFVAYINNTDYWFSPDGVEYLVCGNGSGAGDCPANHTCLPDLGDNPNFGFTSFDNFGWALLCAFRLMTQDYWESLYHLVLRAEGQTHALYF…	ENFNQQKKKAGGSLEMFMTDDQKKYYNAMKRMGSKTPQKSIPRPKLKIASILFD	1420	54	ENFNQQKKKAGGSLEMFMTDDQKKYYNAMKRMGSKTPQKSIPRPKLKIASILFD	GAAAATTTCAATCAACAGAAGAAAAAGGCTGGCGGATCACTTGAAATGTTTATGACTGATGATCAGAAGAAATACTATAATGCTATGAAAAGAATGGGCTCTAAAACCCCACAGAAATCTATTCCAAGACCTAAATTAAAGATAGCATCAATATTGTTTGAT
Lgig_Nav2_LOTGIDRAFT_118343	https://www.ncbi.nlm.nih.gov/protein/XP_009054818.1	ATGATATTATGTGATATCTTTTTCCTTTTTTTACAGACATTTGTTGTGATTGCCAAAAGATTTAAAAAGAAGTTCATCTACCGATTTTCATCTACCAGTGCATTTTTCCTCCTTCCTCCATGGAATCCATTACGACAGTTAGCTGTTCGGATAGCTACCAACCAATTTTTTGATTATTTTGTTATATTAACAATTATTGTTAACTGTGTTTTTATGACTATGCCTGATCTCCAAATCACTGAAACTTTAGAGTATATATTTCTTGCTATTTATGTAGTAGAAATGTTGATTAAAGTAACAGCTAGAGGATTTATTATTGATAAATATACCTATTTACGTGATGGATGGAATTGGTTGGATTTTATTGTAATTGTTTTAGCGTTTGTAACAATTTTAATT…	MILCDIFFLFLQTFVVIAKRFKKKFIYRFSSTSAFFLLPPWNPLRQLAVRIATNQFFDYFVILTIIVNCVFMTMPDLQITETLEYIFLAIYVVEMLIKVTARGFIIDKYTYLRDGWNWLDFIVIVLAFVTILIQLIYPDLSIGNLQVLRTFRVLRALKTVSIVPGLKTIVNALLRAFKMLIDVIMLTFFCLMVFALFGLQVYQGVLRHKCVSDLPFDPNTTTPETYDTLYANHIRNISNWYGEPNDYMLCGNTSGAGGCPENFTCLPDIGDNPNYGYTNYDNFGWAILNAFQLITLDFWEDNYDKVIRASGPWNVVFFILVVFFGSFYLINLMLAVVALSYEEEAENAGKVNTMYTNEKEAFLKHQDSRQSLHDAMSYDGQLVDRNCNICSSCCRCFVP…	IIGVIIDNFNVLKKKYDGSYLDMFLTPNQRNYYNTLKKLGNKKPQKTIKRPKTKFQGFFFDIATSNK	1047	67	IIGVIIDNFNVLKKKYDGSYLDMFLTPNQRNYYNTLKKLGNKKPQKTIKRPKTKFQGFFFDIATSNK	ATTATTGGTGTTATTATTGATAATTTTAATGTTTTAAAGAAAAAGTATGATGGAAGTTATCTAGATATGTTTTTAACACCAAATCAACGGAATTATTATAATACTCTGAAAAAATTAGGAAATAAGAAACCTCAGAAAACTATCAAGAGACCTAAGACCAAGTTCCAGGGGTTTTTCTTTGATATAGCCACAAGTAACAAG

### Sheet: Hsap
#Gene_name	ref_website	tissue-spec	CDS_seq	AA_seq	D34_AA_align	AA_start	len/AA	D34_AA	D34_NT
SCN1A	https://www.ncbi.nlm.nih.gov/gene?cmd=search&tool=FlyBase&term=6323	brain,lung,testis	ATGGAGCAAACAGTGCTTGTACCACCAGGACCTGACAGCTTCAACTTCTTCACCAGAGAATCTCTTGCGGCTATTGAAAGACGCATTGCAGAAGAAAAGGCAAAGAATCCCAAACCAGACAAAAAAGATGACGACGAAAATGGCCCAAAGCCAAATAGTGACTTGGAAGCTGGAAAGAACCTTCCATTTATTTATGGAGACATTCCTCCAGAGATGGTGTCAGAGCCCCTGGAGGACCTGGACCCCTACTATATCAATAAGAAAACTTTTATAGTATTGAATAAAGGGAAGGCCATCTTCCGGTTCAGTGCCACCTCTGCCCTGTACATTTTAACTCCCTTCAATCCTCTTAGGAAAATAGCTATTAAGATTTTGGTACATTCATTATTCAGCATGCTA…	MEQTVLVPPGPDSFNFFTRESLAAIERRIAEEKAKNPKPDKKDDDENGPKPNSDLEAGKNLPFIYGDIPPEMVSEPLEDLDPYYINKKTFIVLNKGKAIFRFSATSALYILTPFNPLRKIAIKILVHSLFSMLIMCTILTNCVFMTMSNPPDWTKNVEYTFTGIYTFESLIKIIARGFCLEDFTFLRDPWNWLDFTVITFAYVTEFVDLGNVSALRTFRVLRALKTISVIPGLKTIVGALIQSVKKLSDVMILTVFCLSVFALIGLQLFMGNLRNKCIQWPPTNASLEEHSIEKNITVNYNGTLINETVFEFDWKSYIQDSRYHYFLEGFLDALLCGNSSDAGQCPEGYMCVKAGRNPNYGYTSFDTFSWAFLSLFRLMTQDFWENLYQLTLRAAGKTY…	DNFNQQKKKFGGQ-DIFMTEEQKKYYNAMKKLGSKKPQKPIPRPGNKFQGMVFD	1484	53	DNFNQQKKKFGGQDIFMTEEQKKYYNAMKKLGSKKPQKPIPRPGNKFQGMVFD	GATAATTTCAACCAGCAGAAAAAGAAGTTTGGAGGTCAAGACATCTTTATGACAGAAGAACAGAAGAAATACTATAATGCAATGAAAAAATTAGGATCGAAAAAACCGCAAAAGCCTATACCTCGACCAGGAAACAAATTTCAAGGAATGGTCTTTGAC
SCN2A	https://www.ncbi.nlm.nih.gov/gene?cmd=search&tool=FlyBase&term=6326	brain	ATGGCACAGTCAGTGCTGGTACCGCCAGGACCTGACAGCTTCCGCTTCTTTACCAGGGAATCCCTTGCTGCTATTGAACAACGCATTGCAGAAGAGAAAGCTAAGAGACCCAAACAGGAACGCAAGGATGAGGATGATGAAAATGGCCCAAAGCCAAACAGTGACTTGGAAGCAGGAAAATCTCTTCCATTTATTTATGGAGACATTCCTCCAGAGATGGTGTCAGTGCCCCTGGAGGATCTGGACCCCTACTATATCAATAAGAAAACGTTTATAGTATTGAATAAAGGGAAAGCAATCTCTCGATTCAGTGCCACCCCTGCCCTTTACATTTTAACTCCCTTCAACCCTATTAGAAAATTAGCTATTAAGATTTTGGTACATTCTTTATTCAATATG…	MAQSVLVPPGPDSFRFFTRESLAAIEQRIAEEKAKRPKQERKDEDDENGPKPNSDLEAGKSLPFIYGDIPPEMVSVPLEDLDPYYINKKTFIVLNKGKAISRFSATPALYILTPFNPIRKLAIKILVHSLFNMLIMCTILTNCVFMTMSNPPDWTKNVEYTFTGIYTFESLIKILARGFCLEDFTFLRDPWNWLDFTVITFAYVTEFVDLGNVSALRTFRVLRALKTISVIPGLKTIVGALIQSVKKLSDVMILTVFCLSVFALIGLQLFMGNLRNKCLQWPPDNSSFEINITSFFNNSLDGNGTTFNRTVSIFNWDEYIEDKSHFYFLEGQNDALLCGNSSDAGQCPEGYICVKAGRNPNYGYTSFDTFSWAFLSLFRLMTQDFWENLYQLTLRAAGK…	DNFNQQKKKFGGQ-DIFMTEEQKKYYNAMKKLGSKKPQKPIPRPANKFQGMVFD	1474	53	DNFNQQKKKFGGQDIFMTEEQKKYYNAMKKLGSKKPQKPIPRPANKFQGMVFD	GATAACTTCAACCAACAGAAAAAGAAGTTTGGAGGTCAAGACATTTTTATGACAGAAGAACAGAAGAAATACTACAATGCAATGAAAAAACTGGGTTCAAAGAAACCACAAAAACCCATACCTCGACCTGCTAACAAATTCCAAGGAATGGTCTTTGAT
SCN3A	https://www.ncbi.nlm.nih.gov/gene?cmd=search&tool=FlyBase&term=6328	brain,adrenal,testis,etc.	ATGGCACAGGCACTGTTGGTACCCCCAGGACCTGAAAGCTTCCGCCTTTTTACTAGAGAATCTCTTGCTGCTATCGAAAAACGTGCTGCAGAAGAGAAAGCCAAGAAGCCCAAAAAGGAACAAGATAATGATGATGAGAACAAACCAAAGCCAAATAGTGACTTGGAAGCTGGAAAGAACCTTCCATTTATTTATGGAGACATTCCTCCAGAGATGGTGTCAGAGCCCCTGGAGGACCTGGATCCCTACTATATCAATAAGAAAACTTTTATAGTAATGAATAAAGGAAAGGCAATTTTCCGATTCAGTGCCACCTCTGCCTTGTATATTTTAACTCCACTAAACCCTGTTAGGAAAATTGCTATCAAGATTTTGGTACATTCTTTATTCAGCATGCTT…	MAQALLVPPGPESFRLFTRESLAAIEKRAAEEKAKKPKKEQDNDDENKPKPNSDLEAGKNLPFIYGDIPPEMVSEPLEDLDPYYINKKTFIVMNKGKAIFRFSATSALYILTPLNPVRKIAIKILVHSLFSMLIMCTILTNCVFMTLSNPPDWTKNVEYTFTGIYTFESLIKILARGFCLEDFTFLRDPWNWLDFSVIVMAYVTEFVDLGNVSALRTFRVLRALKTISVIPGLKTIVGALIQSVKKLSDVMILTVFCLSVFALIGLQLFMGNLRNKCLQWPPSDSAFETNTTSYFNGTMDSNGTFVNVTMSTFNWKDYIGDDSHFYVLDGQKDPLLCGNGSDAGQCPEGYICVKAGRNPNYGYTSFDTFSWAFLSLFRLMTQDYWENLYQLTLRAAGKT…	DNFNQQKKKFGGQ-DIFMTEEQKKYYNAMKKLGSKKPQKPIPRPANKFQGMVFD	1420	53	DNFNQQKKKFGGQDIFMTEEQKKYYNAMKKLGSKKPQKPIPRPANKFQGMVFD	GATAACTTCAACCAGCAGAAAAAGAAGTTTGGAGGTCAAGACATCTTTATGACAGAGGAACAGAAAAAATATTACAATGCAATGAAGAAACTTGGATCCAAGAAACCTCAGAAACCCATACCTCGCCCAGCAAACAAATTCCAAGGAATGGTCTTTGAT
SCN4A	https://www.ncbi.nlm.nih.gov/gene?cmd=search&tool=FlyBase&term=6329	fat,etc.	ATGGCCAGACCATCTCTGTGCACCCTGGTGCCTCTGGGCCCTGAGTGCTTGCGCCCCTTCACCCGGGAGTCACTGGCAGCCATAGAACAGCGGGCGGTGGAGGAGGAGGCCCGGCTGCAGCGGAATAAGCAGATGGAGATTGAGGAGCCCGAACGGAAGCCACGAAGTGACTTGGAGGCTGGCAAGAACCTACCCATGATCTACGGAGACCCCCCGCCGGAGGTCATCGGCATCCCCCTGGAGGACCTGGATCCCTACTACAGCAATAAGAAGACCTTCATCGTACTCAACAAGGGCAAGGCCATCTTCCGCTTCTCCGCCACACCTGCTCTCTACCTGCTGAGCCCCTTCAGCGTAGTCAGGCGCGGGGCCATCAAGGTGCTCATCCATGCGCTGTTC…	MARPSLCTLVPLGPECLRPFTRESLAAIEQRAVEEEARLQRNKQMEIEEPERKPRSDLEAGKNLPMIYGDPPPEVIGIPLEDLDPYYSNKKTFIVLNKGKAIFRFSATPALYLLSPFSVVRRGAIKVLIHALFSMFIMITILTNCVFMTMSDPPPWSKNVEYTFTGIYTFESLIKILARGFCVDDFTFLRDPWNWLDFSVIMMAYLTEFVDLGNISALRTFRVLRALKTITVIPGLKTIVGALIQSVKKLSDVMILTVFCLSVFALVGLQLFMGNLRQKCVRWPPPFNDTNTTWYSNDTWYGNDTWYGNEMWYGNDSWYANDTWNSHASWATNDTFDWDAYISDEGNFYFLEGSNDALLCGNSSDAGHCPEGYECIKTGRNPNYGYTSYDTFSWAFLAL…	DNFNQQKKKLGGK-DIFMTEEQKKYYNAMKKLGSKKPQKPIPRPQNKIQGMVYD	1296	53	DNFNQQKKKLGGKDIFMTEEQKKYYNAMKKLGSKKPQKPIPRPQNKIQGMVYD	GACAACTTCAACCAGCAGAAGAAGAAGTTAGGGGGGAAAGACATCTTTATGACGGAGGAACAGAAGAAATACTATAACGCCATGAAGAAGCTTGGCTCCAAGAAGCCTCAGAAGCCAATTCCCCGGCCCCAGAACAAGATCCAGGGCATGGTGTATGAC
SCN5A	https://www.ncbi.nlm.nih.gov/gene?cmd=search&tool=FlyBase&term=6331	heart	ATGGCAAACTTCCTATTACCTCGGGGCACCAGCAGCTTCCGCAGGTTCACACGGGAGTCCCTGGCAGCCATCGAGAAGCGCATGGCAGAGAAGCAAGCCCGCGGCTCAACCACCTTGCAGGAGAGCCGAGAGGGGCTGCCCGAGGAGGAGGCTCCCCGGCCCCAGCTGGACCTGCAGGCCTCCAAAAAGCTGCCAGATCTCTATGGCAATCCACCCCAAGAGCTCATCGGAGAGCCCCTGGAGGACCTGGACCCCTTCTATAGCACCCAAAAGACTTTCATCGTACTGAATAAAGGCAAGACCATCTTCCGGTTCAGTGCCACCAACGCCTTGTATGTCCTCAGTCCCTTCCACCCCATCCGGAGAGCGGCTGTGAAGATTCTGGTTCACTCGCTCTTC…	MANFLLPRGTSSFRRFTRESLAAIEKRMAEKQARGSTTLQESREGLPEEEAPRPQLDLQASKKLPDLYGNPPQELIGEPLEDLDPFYSTQKTFIVLNKGKTIFRFSATNALYVLSPFHPIRRAAVKILVHSLFNMLIMCTILTNCVFMAQHDPPPWTKYVEYTFTAIYTFESLVKILARGFCLHAFTFLRDPWNWLDFSVIIMAYTTEFVDLGNVSALRTFRVLRALKTISVISGLKTIVGALIQSVKKLADVMVLTVFCLSVFALIGLQLFMGNLRHKCVRNFTALNGTNGSVEADGLVWESLDLYLSDPENYLLKNGTSDVLLCGNSSDAGTCPEGYRCLKAGENPDHGYTSFDSFAWAFLALFRLMTQDCWERLYQQTLRSAGKIYMIFFMLVIFL…	DNFNQQKKKLGGQ-DIFMTEEQKKYYNAMKKLGSKKPQKPIPRPLNKYQGFIFD	1470	53	DNFNQQKKKLGGQDIFMTEEQKKYYNAMKKLGSKKPQKPIPRPLNKYQGFIFD	GACAACTTCAACCAACAGAAGAAAAAGTTAGGGGGCCAGGACATCTTCATGACAGAGGAGCAGAAGAAGTACTACAATGCCATGAAGAAGCTGGGCTCCAAGAAGCCCCAGAAGCCCATCCCACGGCCCCTGAACAAGTACCAGGGCTTCATATTCGAC
SCN7A	https://www.ncbi.nlm.nih.gov/gene?cmd=search&tool=FlyBase&term=6332	ovary,etc.;pan-express	ATGTTGGCTTCACCAGAACCTAAGGGCCTTGTTCCCTTCACTAAAGAGTCTTTTGAACTTATAAAACAGCATATTGCTAAAACACATAATGAAGACCATGAAGAAGAAGACTTAAAGCCAACTCCTGATTTGGAAGTTGGCAAAAAGCTTCCATTTATTTATGGAAACCTTTCTCAAGGAATGGTGTCAGAGCCCTTGGAAGATGTGGACCCATATTACTACAAGAAAAAAAATACTTTCATAGTATTAAATAAAAATAGAACAATCTTCAGATTCAATGCGGCTTCCATCTTGTGTACATTGTCTCCTTTCAATTGTATTAGAAGAACAACTATCAAGGTTTTGGTACATCCCTTTTTCCAACTGTTTATTCTAATTAGTGTCCTGATTGATTGCGTA…	MLASPEPKGLVPFTKESFELIKQHIAKTHNEDHEEEDLKPTPDLEVGKKLPFIYGNLSQGMVSEPLEDVDPYYYKKKNTFIVLNKNRTIFRFNAASILCTLSPFNCIRRTTIKVLVHPFFQLFILISVLIDCVFMSLTNLPKWRPVLENTLLGIYTFEILVKLFARGVWAGSFSFLGDPWNWLDFSVTVFEVIIRYSPLDFIPTLQTARTLRILKIIPLNQGLKSLVGVLIHCLKQLIGVIILTLFFLSIFSLIGMGLFMGNLKHKCFRWPQENENETLHNRTGNPYYIRETENFYYLEGERYALLCGNRTDAGQCPEGYVCVKAGINPDQGFTNFDSFGWALFALFRLMAQDYPEVLYHQILYASGKVYMIFFVVVSFLFSFYMASLFLGILAMAYEE…	DNFNKHKIKLGGS-NIFITVKQRKQYRRLKKLMYEDSQRPVPRPLNKLQGFIFD	1194	53	DNFNKHKIKLGGSNIFITVKQRKQYRRLKKLMYEDSQRPVPRPLNKLQGFIFD	GATAATTTCAACAAGCATAAAATAAAGCTGGGAGGCTCAAATATCTTTATAACGGTTAAACAGAGAAAACAGTACCGCAGGCTGAAGAAGCTAATGTATGAGGATTCTCAAAGACCAGTACCTCGCCCATTAAACAAGCTCCAAGGATTCATCTTTGAT
SCN8A	https://www.ncbi.nlm.nih.gov/gene?cmd=search&tool=FlyBase&term=6334	brain,testis	ATGGCAGCGCGGCTGCTTGCACCACCAGGCCCTGATAGTTTCAAGCCTTTCACCCCTGAGTCACTGGCAAACATTGAGAGGCGCATTGCTGAGAGCAAGCTCAAGAAACCACCAAAGGCCGATGGCAGTCATCGGGAGGACGATGAGGACAGCAAGCCCAAGCCAAACAGCGACCTGGAAGCAGGGAAGAGTTTGCCTTTCATCTACGGGGACATCCCCCAAGGCCTGGTTGCAGTTCCCCTGGAGGACTTTGACCCATACTATTTGACGCAGAAAACCTTTGTAGTATTAAACAGAGGGAAAACTCTCTTCAGATTTAGTGCCACGCCTGCCTTGTACATTTTAAGTCCTTTTAACCTGATAAGAAGAATAGCTATTAAAATTTTGATACATTCAGTA…	MAARLLAPPGPDSFKPFTPESLANIERRIAESKLKKPPKADGSHREDDEDSKPKPNSDLEAGKSLPFIYGDIPQGLVAVPLEDFDPYYLTQKTFVVLNRGKTLFRFSATPALYILSPFNLIRRIAIKILIHSVFSMIIMCTILTNCVFMTFSNPPDWSKNVEYTFTGIYTFESLVKIIARGFCIDGFTFLRDPWNWLDFSVIMMAYITEFVNLGNVSALRTFRVLRALKTISVIPGLKTIVGALIQSVKKLSDVMILTVFCLSVFALIGLQLFMGNLRNKCVVWPINFNESYLENGTKGFDWEEYINNKTNFYTVPGMLEPLLCGNSSDAGQCPEGYQCMKAGRNPNYGYTSFDTFSWAFLALFRLMTQDYWENLYQLTLRAAGKTYMIFFVLVIFVGS…	DNFNQQKKKFGGQ-DIFMTEEQKKYYNAMKKLGSKKPQKPIPRPLNKIQGIVFD	1424	53	DNFNQQKKKFGGQDIFMTEEQKKYYNAMKKLGSKKPQKPIPRPLNKIQGIVFD	GATAACTTCAATCAACAAAAGAAAAAGTTCGGAGGTCAGGACATCTTCATGACCGAAGAACAGAAGAAGTACTACAATGCCATGAAAAAGCTGGGCTCAAAGAAGCCACAGAAACCTATTCCCCGCCCCTTGAACAAAATCCAAGGAATCGTCTTTGAT
SCN9A	https://www.ncbi.nlm.nih.gov/gene?cmd=search&tool=FlyBase&term=6335	testis,etc.;pan-express	ATGGCAATGTTGCCTCCCCCAGGACCTCAGAGCTTTGTCCATTTCACAAAACAGTCTCTTGCCCTCATTGAACAACGCATTGCTGAAAGAAAATCAAAGGAACCCAAAGAAGAAAAGAAAGATGATGATGAAGAAGCCCCAAAGCCAAGCAGTGACTTGGAAGCTGGCAAACAGCTGCCCTTCATCTATGGGGACATTCCTCCCGGCATGGTGTCAGAGCCCCTGGAGGACTTGGACCCCTACTATGCAGACAAAAAGACTTTCATAGTATTGAACAAAGGGAAAACAATCTTCCGTTTCAATGCCACACCTGCTTTATATATGCTTTCTCCTTTCAGTCCTCTAAGAAGAATATCTATTAAGATTTTAGTACACTCCTTATTCAGCATGCTCATCATG…	MAMLPPPGPQSFVHFTKQSLALIEQRIAERKSKEPKEEKKDDDEEAPKPSSDLEAGKQLPFIYGDIPPGMVSEPLEDLDPYYADKKTFIVLNKGKTIFRFNATPALYMLSPFSPLRRISIKILVHSLFSMLIMCTILTNCIFMTMNNPPDWTKNVEYTFTGIYTFESLVKILARGFCVGEFTFLRDPWNWLDFVVIVFAYLTEFVNLGNVSALRTFRVLRALKTISVIPGLKTIVGALIQSVKKLSDVMILTVFCLSVFALIGLQLFMGNLKHKCFRNSLENNETLESIMNTLESEEDFRKYFYYLEGSKDALLCGFSTDSGQCPEGYTCVKIGRNPDYGYTSFDTFSWAFLALFRLMTQDYWENLYQQTLRAAGKTYMIFFVVVIFLGSFYLINLILA…	DNFNQQKKKLGGQ-DIFMTEEQKKYYNAMKKLGSKKPQKPIPRPGNKIQGCIFD	1447	53	DNFNQQKKKLGGQDIFMTEEQKKYYNAMKKLGSKKPQKPIPRPGNKIQGCIFD	GATAATTTCAACCAACAGAAAAAGAAGCTTGGAGGTCAAGACATCTTTATGACAGAAGAACAGAAGAAATACTATAATGCAATGAAAAAGCTGGGGTCCAAGAAGCCACAAAAGCCAATTCCTCGACCAGGGAACAAAATCCAAGGATGTATATTTGAC
SCN10A	https://www.ncbi.nlm.nih.gov/gene?cmd=search&tool=FlyBase&term=6336	tests,heart,placenta	ATGGAATTCCCCATTGGATCCCTCGAAACTAACAACTTCCGTCGCTTTACTCCGGAGTCACTGGTGGAGATAGAGAAGCAAATTGCTGCCAAGCAGGGAACAAAGAAAGCCAGAGAGAAGCATAGGGAGCAGAAGGACCAAGAAGAGAAGCCTCGGCCCCAGCTGGACTTGAAAGCCTGCAACCAGCTGCCCAAGTTCTATGGTGAGCTCCCAGCAGAACTGATCGGGGAGCCCCTGGAGGATCTAGATCCGTTCTACAGCACACACCGGACATTTATGGTGCTGAACAAAGGGAGGACCATTTCCCGGTTTAGTGCCACTCGGGCCCTGTGGCTATTCAGTCCTTTCAACCTGATCAGAAGAACGGCCATCAAAGTGTCTGTCCACTCGTGGTTCAGT…	MEFPIGSLETNNFRRFTPESLVEIEKQIAAKQGTKKAREKHREQKDQEEKPRPQLDLKACNQLPKFYGELPAELIGEPLEDLDPFYSTHRTFMVLNKGRTISRFSATRALWLFSPFNLIRRTAIKVSVHSWFSLFITVTILVNCVCMTRTDLPEKIEYVFTVIYTFEALIKILARGFCLNEFTYLRDPWNWLDFSVITLAYVGTAIDLRGISGLRTFRVLRALKTVSVIPGLKVIVGALIHSVKKLADVTILTIFCLSVFALVGLQLFKGNLKNKCVKNDMAVNETTNYSSHRKPDIYINKRGTSDPLLCGNGSDSGHCPDGYICLKTSDNPDFNYTSFDSFAWAFLSLFRLMTQDSWERLYQQTLRTSGKIYMIFFVLVIFLGSFYLVNLILAVVTMA…	DNFNQQKKKLGGQ-DIFMTEEQKKYYNAMKKLGSKKPQKPIPRPLNKFQGFVFD	1418	53	DNFNQQKKKLGGQDIFMTEEQKKYYNAMKKLGSKKPQKPIPRPLNKFQGFVFD	GACAACTTCAATCAACAGAAAAAAAAGTTAGGGGGCCAGGACATCTTCATGACAGAGGAGCAGAAGAAATACTACAATGCCATGAAGAAGTTGGGCTCCAAGAAGCCCCAGAAGCCCATCCCACGGCCCCTGAACAAGTTCCAGGGTTTTGTCTTTGAC
SCN11A	https://www.ncbi.nlm.nih.gov/gene?cmd=search&tool=FlyBase&term=11280	sleen,placenta,testis,etc.	ATGGATGACAGATGCTACCCAGTAATCTTTCCAGATGAGCGGAATTTCCGCCCCTTCACTTCCGACTCTCTGGCTGCAATTGAGAAGCGGATTGCCATCCAAAAGGAGAAAAAGAAGTCTAAAGACCAGACAGGAGAAGTACCCCAGCCTCGGCCTCAGCTTGACCTAAAGGCCTCCAGGAAGTTGCCCAAGCTCTATGGCGACATTCCTCGTGAGCTCATAGGAAAGCCTCTGGAAGACTTGGACCCATTCTACCGAAATCATAAGACATTTATGGTGTTAAACAGAAAGAGGACAATCTACCGCTTCAGTGCCAAGCATGCCTTGTTCATTTTTGGGCCTTTCAATTCAATCAGAAGTTTAGCCATTAGAGTCTCAGTCCATTCATTGTTCAGCATG…	MDDRCYPVIFPDERNFRPFTSDSLAAIEKRIAIQKEKKKSKDQTGEVPQPRPQLDLKASRKLPKLYGDIPRELIGKPLEDLDPFYRNHKTFMVLNRKRTIYRFSAKHALFIFGPFNSIRSLAIRVSVHSLFSMFIIGTVIINCVFMATGPAKNSNSNNTDIAECVFTGIYIFEALIKILARGFILDEFSFLRDPWNWLDSIVIGIAIVSYIPGITIKLLPLRTFRVFRALKAISVVSRLKVIVGALLRSVKKLVNVIILTFFCLSIFALVGQQLFMGSLNLKCISRDCKNISNPEAYDHCFEKKENSPEFKMCGIWMGNSACSIQYECKHTKINPDYNYTNFDNFGWSFLAMFRLMTQDSWEKLYQQTLRTTGLYSVFFFIVVIFLGSFYLINLTLAVV…	DNFNQQQKKLGGQ-DIFMTEEQKKYYNAMKKLGSKKPQKPIPRPLNKCQGLVFD	1309	53	DNFNQQQKKLGGQDIFMTEEQKKYYNAMKKLGSKKPQKPIPRPLNKCQGLVFD	GACAACTTCAACCAACAGCAGAAAAAGTTAGGTGGCCAAGACATTTTTATGACAGAAGAACAGAAGAAATACTATAATGCAATGAAAAAATTAGGATCCAAAAAACCTCAAAAACCCATTCCACGGCCTCTGAACAAATGTCAAGGTCTCGTGTTCGAC

### Sheet: Nav1_AA_D34_align
Dmel_Nav1_para	DNFNEQKKKAGGSLEMFMTEDQKKYYNAMKKMGSKKPLKAIPRPRWRPQAIVFE
Dpse_Nav1_GA221	DNFNEQKKKAGGSLEMFMTEDQKKYYNAMKKMGSKKPLKAIPRPRWRPQAIVFE
Agam_Nav1_AGAP0	DNFNEQKKKAGGSLEMFMTEDQKKYYNAMKKMGSKKPLKAIPRPRWRPQAIVFE
Bmor_Nav1_BGIBM	DNFNEQKKKAGGSLEMFMTEDQKKYYNAMKKMGSKKPLKAIPRPRWRPQAIVFE
Amel_Nav1_GB427	DNFNEQKKKAGGSLEMFMTEDQKKYYNAMKKMGSKKPLKAIPRPRWRPQAIVFE
Dpul_Nav1_Dappu	DNFNEQKKKAGGSLEMFMTEDQKKYYSAMKKMGSKKPLKAIPRPQWRPQAIVFQ
Lgig_Nav1_LOTGI	ENFNQQKKKAGGSLEMFMTDDQKKYYNAMKRMGSKTPQKSIPRPKLKIASILFD
SCN1A	DNFNQQKKKFGGQ-DIFMTEEQKKYYNAMKKLGSKKPQKPIPRPGNKFQGMVFD
SCN2A	DNFNQQKKKFGGQ-DIFMTEEQKKYYNAMKKLGSKKPQKPIPRPANKFQGMVFD
SCN3A	DNFNQQKKKFGGQ-DIFMTEEQKKYYNAMKKLGSKKPQKPIPRPANKFQGMVFD
SCN4A	DNFNQQKKKLGGK-DIFMTEEQKKYYNAMKKLGSKKPQKPIPRPQNKIQGMVYD
SCN5A	DNFNQQKKKLGGQ-DIFMTEEQKKYYNAMKKLGSKKPQKPIPRPLNKYQGFIFD
SCN7A	DNFNKHKIKLGGS-NIFITVKQRKQYRRLKKLMYEDSQRPVPRPLNKLQGFIFD
SCN8A	DNFNQQKKKFGGQ-DIFMTEEQKKYYNAMKKLGSKKPQKPIPRPLNKIQGIVFD
SCN9A	DNFNQQKKKLGGQ-DIFMTEEQKKYYNAMKKLGSKKPQKPIPRPGNKIQGCIFD
SCN10A	DNFNQQKKKLGGQ-DIFMTEEQKKYYNAMKKLGSKKPQKPIPRPLNKFQGFVFD
SCN11A	DNFNQQQKKLGGQ-DIFMTEEQKKYYNAMKKLGSKKPQKPIPRPLNKCQGLVFD

### Sheet: Nav2_AA_D34_align
Dmel_Nav2_NaCP6	FIGVIIDNFNMLKKKYEGGVLEMFLTESQKHYYTAMKKLGRKKPQKVIKRPINHFLAMFYDLSNSRR
Dpse_Nav2_GA246	FIGVIIDNFNMLKKKYEGGVLEMFLTESQKHYYTAMKKLGRKKPQKVIKRPINHFLAMFYDLSNSRR
Agam_Nav2_AGAP0	FIGVIIDNFNMLKKKYEGGVLEMFLTESQKHYYTAMKKLGRKKPQKVIKRPINQFLAMFYDLSNSRR
Bmor_Nav2_BGIBM	FIGVIIDNFNMLKKKYEGGVLEMFLTESQKHYYTAMKKLGRKKPQKVIKRPRNQFLAMFYDLSNSRR
Amel_Nav2_GB471	FIGVIIDNFNMLKKKYEGGVLEMFLTESQKHYYTAMKKLGRKKPQKVIKRPMNQILAMFYDLSNSRR
Dpul_Nav2_Dappu	FIGVIIDNFNMLKKRYEGGVLEMFLTESQKHYYTAMKKLGRKKPRKMIRRPMNPYLALFYDISMSRR
Lgig_Nav2_LOTGI	IIGVIIDNFNVLKKKYDGSYLDMFLTPNQRNYYNTLKKLGNKKPQKTIKRPKTKFQGFFFDIATSNK
